# Unbalanced dietary patterns contribute to the pathogenesis of precocious puberty by affecting gut microbiota and host metabolites

**DOI:** 10.1101/2021.04.07.438759

**Authors:** Ying Wang, Dingfeng Wu, Hongying Li, Xiangrong Liang, Na Jiao, Wenxing Gao, Lu Zhao, Han Yu, Qian Wang, Yongsheng Ge, Changying Zhao, Meiling Huo, Ruifang Cao, Sheng Gao, Liwen Tao, Yunchao Ling, Lingna Zhao, Xin Lv, Yi Liu, Lehai Zhang, Haokui Zhou, Guoqing Zhang, Guoping Zhao, Lei Zhang, Ruixin Zhu, Zhongtao Gai

## Abstract

Precocious puberty (PP) mostly stems from endocrine disorders. However, its triggering factors, especially for the early onset of partial PP, and the associated pathogenic mechanisms remain ambiguous. In this study, a systematic analysis in the form of a questionnaire of lifestyles, gut microbiome, and serum metabolome data was carried out to examine the pathogenesis of PP in a cohort comprised of 200 girls, with or without PP. The analysis revealed substantial alterations in gut microbiota, serum metabolites, as well as lifestyle patterns in the PP group, which were characterized by an elevated abundance of β-glucuronidase-producing and butyrate-producing bacteria, and excessive lipid concentration with decreased levels of organic nitrogen compounds in the serum of the participants. These differential microbes and metabolites tend to be reliable non-invasive diagnostic biomarkers aiding the early diagnosis of PP and exhibit a strong discriminative power (AUC = 0.93 and AUC = 0.97, respectively). Furthermore, the microbial biomarkers were confirmed in an independent validation cohort (n = 83, AUC = 0.85). Moreover, structural equation modeling revealed that unhealthy dietary habits were the primary contributors for the alteration of gut microbiota and serum metabolites, triggering the imbalance in the host hormones that leads to premature physical development. Our study determines a causal relationship among the gut microbiota, host metabolites, diet, and clinical characteristics of preadolescent girls who experienced early onset of PP, and formulates non-invasive diagnostic tools demonstrating excellent performance for the early detection of PP.
