## Supplemental Table1-7 for "Unbalanced dietary patterns contribute to the pathogenesis of precocious puberty by affecting gut microbiota and host metabolites": Table S1. Differential life styles between normal and PP group.xlsx

### Sheet: 4. LifeStyle_diff
Life Style	Variable	Normal(mean/ratio)	PP(mean/ratio)	Foldchage/Oddratio	p_value	FDR
Dietary patterns	Seafood	1.66667	0.655172	0.393103	2.01351e-07	2.35581e-05
Dietary patterns	Freshwater products	1.46154	0.535714	0.366541	6.68042e-07	3.90805e-05
Dietary patterns	Tubers	1.79487	0.87931	0.489901	1.6763e-05	0.000653757
Dietary patterns	Vegetables	2.87179	1.56897	0.546336	7.54711e-05	0.00212249
Dietary patterns	Livestock	2.48718	1.43103	0.575364	9.07048e-05	0.00212249
Dietary patterns	Bean products	1.71795	0.842105	0.490181	0.000113148	0.00220638
Dietary patterns	Fruits	2.79487	1.65517	0.592218	0.000255497	0.00421743
Dietary patterns	Nuts	1.5641	0.824561	0.527179	0.000288371	0.00421743
Dietary patterns	Sweets	1.79487	1.01754	0.566917	0.000417844	0.00495813
Dietary patterns	Milk and dairy products	2.38462	1.40351	0.588568	0.000423772	0.00495813
Dietary patterns	Fungi	2.05128	0.631579	0.307895	0.000600098	0.00638286
Dietary patterns	Fried food	0.974359	0.508772	0.522161	0.00111416	0.010863
Dietary patterns	Cereal	2.87179	1.84483	0.642395	0.00566744	0.0445985
Dietary patterns	Grease	2.60526	1.63158	0.626263	0.00609895	0.0445985
Dietary patterns	Like meat	0.609756	0.348837	0.342857	0.00730008	0.0474505
Dietary patterns	eggs	2.4359	1.59649	0.655402	0.00912734	0.053395
Dietary patterns	More meat and less vegetables	0.414634	0.209302	0.373702	0.0199371	0.104181
Dietary patterns	Drink	1.74359	0.614035	0.352167	0.0259613	0.126561
Dietary patterns	Like vegetables	0.243902	0.0930233	0.317949	0.0302905	0.136307
Dietary patterns	Puffed food	0.923077	0.660714	0.715774	0.0632696	0.246752
Dietary patterns	Like fruit	0.536585	0.372093	0.511785	0.0876964	0.32064
Dietary patterns	Like pasta	0.414634	0.267442	0.515406	0.10598	0.340052
Dietary patterns	More buying ingredients	0.317073	0.174419	0.455038	0.107538	0.340052
Dietary patterns	More fried food	0.0487805	0.151163	3.4726	0.141097	0.423291
Dietary patterns	More bean products	0.05	0.0116279	0.223529	0.236436	0.588575
Dietary patterns	More planting ingredients	0.0731707	0.0232558	0.301587	0.327446	0.722853
Dietary patterns	Add complementary food age	5.62857	5.96078	1.05902	0.490162	0.946673
Dietary patterns	More drink	0.0487805	0.104651	2.27922	0.501075	0.946673
Dietary patterns	More Snacks	0.195122	0.151163	0.734589	0.611249	0.976437
Dietary patterns	MSG	0.410256	0.270833	0.660156	0.617576	0.976437
Dietary patterns	Barbecue	0.358974	0.298246	0.830827	0.657139	0.99851
Dietary patterns	Tonic	0.179487	0.125	0.696429	0.716805	1
Dietary patterns	Pickles	0.461538	0.385965	0.836257	0.773953	1
Dietary patterns	More vegetables and less meat	0.146341	0.116279	0.767544	0.775531	1
Dietary patterns	Uniform meat and vegetables	0.195122	0.232558	1.25	0.819305	1
Dietary patterns	More organic ingredients	0.0243902	0.0232558	0.952381	1	1
Dietary patterns	All meat	0	0.0232558	inf	1	1
Living environment	Residence	0.0487805	0.238095	6.09375	0.0109944	0.0612544
Living environment	Natural water	0.631579	0.448276	0.473958	0.0799269	0.30166
Living environment	Foam plastic products	0.0263158	0	0	0.304	0.705882
Living environment	Insecticide	0.0263158	0	0	0.304	0.705882
Living environment	Pure water	0.282051	0.218391	0.71123	0.499331	0.946673
Living environment	Mineral water	0.131579	0.0804598	0.5775	0.509517	0.946673
Living environment	Bowel dysfunction person	0.0512821	0.0344828	0.660714	0.644546	0.996163
Living environment	Adoptive person	0.027027	0.0574713	2.19512	0.668021	1
Living environment	Pet	0.0512821	0.0823529	1.66026	0.718312	1
Living environment	Recently renovated	0.0526316	0.0813953	1.59494	0.720479	1
Living environment	Chew feeding	0.102564	0.091954	0.886076	1	1
Living environment	Pesticides or fertilizers	0	0.0114943	inf	1	1
maternal pregnancy and childbirth	Folic acid supplement	0.829268	0.588889	0.294913	0.00903761	0.053395
maternal pregnancy and childbirth	More vegetables	0.414634	0.211111	0.377796	0.02048	0.104181
maternal pregnancy and childbirth	snacks	0.097561	0.0111111	0.103933	0.0331439	0.143623
maternal pregnancy and childbirth	More fruits	0.475	0.288889	0.449013	0.0471845	0.197164
maternal pregnancy and childbirth	Reproductive age(M)	29.2895	27.7683	0.948064	0.0540304	0.217985
maternal pregnancy and childbirth	stay up late	0.0731707	0.0111111	0.142322	0.0905268	0.320959
maternal pregnancy and childbirth	Secretory disorders during pregnancy	0.0731707	0.0114943	0.147287	0.0964276	0.331506
maternal pregnancy and childbirth	More meat	0.170732	0.0674157	0.351119	0.111488	0.343266
maternal pregnancy and childbirth	Reproductive age(F)	30.1081	29.1358	0.967706	0.172837	0.482878
maternal pregnancy and childbirth	Vegetarian mix	0.317073	0.2	0.538462	0.183635	0.499659
maternal pregnancy and childbirth	Medication during pregnancy	0.0487805	0.125	2.78571	0.224034	0.582487
maternal pregnancy and childbirth	Bad mood	0.0487805	0.0111111	0.219101	0.230674	0.586713
maternal pregnancy and childbirth	Drinking or alcoholic beverages	0.025	0	0	0.307692	0.705882
maternal pregnancy and childbirth	Abnormal fetal movement	0.0243902	0	0	0.315385	0.709615
maternal pregnancy and childbirth	Conception type	0.0243902	0.0114943	0.465116	0.539739	0.946673
maternal pregnancy and childbirth	Dystocia or fetal hypoxia	0.0487805	0.0235294	0.46988	0.595412	0.976437
maternal pregnancy and childbirth	Severe vomiting	0.243902	0.2	0.775	0.64708	0.996163
maternal pregnancy and childbirth	Oxytocin	0.0731707	0.0588235	0.791667	0.714447	1
maternal pregnancy and childbirth	Cesarean section	0.487805	0.512195	1.1025	0.849656	1
maternal pregnancy and childbirth	Cesarean or Shun	0.487805	0.512195	1.1025	0.849656	1
maternal pregnancy and childbirth	Buy food	0.0487805	0.0555556	1.14706	1	1
physical condition	Dental caries	0.3	0.0759494	0.191781	0.00231417	0.0208275
physical condition	Eczema	0.341463	0.113924	0.247959	0.00602818	0.0445985
physical condition	Vaccinated normally	0.756098	0.482143	0.300334	0.00720691	0.0474505
physical condition	Vitamins(1 month)	0.317073	0.137931	0.344615	0.0296923	0.136307
physical condition	Probiotics or prebiotics(1 month)	0.15	0.0574713	0.345528	0.0991684	0.331506
physical condition	Smelly urine	0.0243902	0	0	0.341667	0.740278
physical condition	Poor weight gain	0.075	0.139241	1.9951	0.378964	0.791764
physical condition	Fart	0.0731707	0.0379747	0.5	0.409735	0.841034
physical condition	Jaundice	0.121951	0.0759494	0.591781	0.507476	0.946673
physical condition	Urethral lipstick	0	0.0253165	inf	0.546359	0.946673
physical condition	Black spots in white eyeballs	0	0.0379747	inf	0.550203	0.946673
physical condition	Abdomen distend	0.0487805	0.0253165	0.506494	0.605306	0.976437
physical condition	Antibiotics(1 month)	0.121951	0.091954	0.729114	0.754649	1
physical condition	Oral malodor	0.341463	0.316456	0.892857	0.838376	1
physical condition	Sleep disorder	0.0243902	0.025	1.02564	1	1
physical condition	Diarrhea	0.121951	0.126582	1.04348	1	1
physical condition	Nasal malodor	0	0.0125	inf	1	1
physical condition	Sediment in urine	0	0.0126582	inf	1	1
physical condition	Perianal red	0.0243902	0.0126582	0.512821	1	1
physical condition	Blue triangle under the nose	0	0.0126582	inf	1	1
physical condition	Antipyretics(1 month)	0.097561	0.103448	1.06731	1	1
physical condition of parents	Immunocompromised(M)	0.121951	0.0526316	0.4	0.168003	0.482878
physical condition of parents	Astriction(F)	0.0731707	0.021978	0.284644	0.173341	0.482878
physical condition of parents	Hypertension(M)	0.0487805	0.0105263	0.207447	0.215979	0.574308
physical condition of parents	Irregular menstruation(M)	0.097561	0.0421053	0.406593	0.242201	0.590365
physical condition of parents	Hypertension(F)	0.0731707	0.032967	0.431818	0.374048	0.791764
physical condition of parents	Hyperglycemia(M)	0.0243902	0.0105263	0.425532	0.513617	0.946673
physical condition of parents	Hyperlipidemia(F)	0.0243902	0.010989	0.444444	0.526371	0.946673
physical condition of parents	Immunocompromised(F)	0.0243902	0.010989	0.444444	0.526371	0.946673
physical condition of parents	Anemia(M)	0.0487805	0.0210526	0.419355	0.583755	0.976437
physical condition of parents	Gastric acid regurgitation(F)	0.0487805	0.021978	0.438202	0.58777	0.976437
physical condition of parents	Astriction(M)	0.0731707	0.105263	1.4902	0.754035	1
physical condition of parents	Menarche age(M)	13.1111	13.1696	1.00446	0.770279	1
physical condition of parents	Stomach ache(M)	0.0243902	0.0210526	0.860215	1	1
physical condition of parents	Abdomen distend(M)	0	0.0105263	inf	1	1
physical condition of parents	Diarrhea(M)	0.0487805	0.0526316	1.08333	1	1
physical condition of parents	Gastric acid regurgitation(M)	0.025	0.0421053	1.71429	1	1
physical condition of parents	Rheumatism(M)	0	0.0105263	inf	1	1
physical condition of parents	Urticaria(M)	0	0.0105263	inf	1	1
physical condition of parents	Stomach ache(F)	0	0.010989	inf	1	1
physical condition of parents	Abdomen distend(F)	0.0243902	0.021978	0.898876	1	1
physical condition of parents	Diarrhea(F)	0.0487805	0.0549451	1.13372	1	1
physical condition of parents	Bronchial disorders(F)	0	0.010989	inf	1	1
physical condition of parents	Anemia(F)	0	0.010989	inf	1	1
physical condition of parents	Rheumatism(F)	0	0.010989	inf	1	1
physical condition of parents	Urticaria(F)	0	0.021978	inf	1	1
physical condition of parents	Heart disease(F)	0	0.010989	inf	1	1
