## Supplemental Table1-7 for "Unbalanced dietary patterns contribute to the pathogenesis of precocious puberty by affecting gut microbiota and host metabolites": Table S2. Differential gut microbiota between normal and PP group.xlsx

### Sheet: Table S2. Differential gut micr
	Taxonomy							Abundance					Loadings of Latent factors										Reference
#OTU ID	Kingdom	Phylum	Class	Order	Family	Genus	Name	Normal_mean	PP_mean	FC	p_value	FDR	Factor1 (Escherichia-Shigella)	Factor2 (Butyrate-producing bacteria)	Factor3 (Polyphenols-metabolism bacteria)	Factor4 (Bacteriodes)	Factor5 (Alistipes)	Factor6 (Enterobacteriaceae)	Factor7 (Peptostreptococcaceae)	Factor8 (Burkholderiaceae)	Factor9 (Dialister)	Factor10 (Lachnospira)	* β-glucuronidase-producing bacteria	Reference
abf54b1694bf8bac8d6885505859a564	Bacteria	Proteobacteria	Gammaproteobacteria	Enterobacteriales	Enterobacteriaceae		Family Enterobacteriaceae(2)	0.25901	0.547405	2.11346	3.48e-08	4.31e-06	0.414196	-0.0275061	-0.0118889	0.0787135	0.27191	0.468115	0.0512102	-0.0849401	-0.0564314	-0.0191656	E. coli	Proceedings of the National Academy of Sciences, 2018, 115(2): E152-E161
7cbfc7d00828d9462e108c255de92e07	Bacteria	Proteobacteria	Gammaproteobacteria	Pasteurellales	Pasteurellaceae	Haemophilus	Genus Haemophilus	0.527272	0.159372	0.302258	3.88e-07	2.4e-05	0.0474363	-0.221542	0.0520464	0.187343	-0.204577	0.0172882	0.323278	0.0721957	0.177106	-0.00184296	H. somnus	Molecular Biology and Evolution, 2005, 22(2): 308-316
07ad45b0efcbc3f6a2037fb16900edf1	Bacteria	Bacteroidetes	Bacteroidia	Bacteroidales	Bacteroidaceae	Bacteroides	Genus Bacteroides(3)	0.631731	1.24112	1.96464	1.29e-06	5.35e-05	0.00691662	0.18602	0.280067	0.00614301	0.281357	-0.0223925	0.00655019	-0.196849	-0.433384	0.0512077	B. finegoldii; B. intestinalis; B. uniformis; B. xylanisolvens	JNCI J Natl Cancer Inst (2016) 108(8): djw029
ea69bf09c38dedd7839ce28c75bd6a44	Bacteria	Firmicutes	Clostridia	Clostridiales	Lachnospiraceae	Lachnospira	Genus Lachnospira(4)	0.0562217	0.159295	2.83335	5.43e-06	0.000148937	-0.0257867	0.854651	-3.80693e-05	-0.0853043	-0.128419	0.0959879	0.0796025	0.0561765	0.160976	0.0767079
fb4495f8daa8ff7399518c0b21963596	Bacteria	Firmicutes	Clostridia	Clostridiales	Ruminococcaceae	Subdoligranulum	Genus Subdoligranulum	0.495439	0.673249	1.3589	6.01e-06	0.000148937	0.162854	-0.0676516	-0.159867	0.174768	0.203344	0.024937	0.00460828	0.0341836	-0.256021	0.359089	S. variabile	Anaerobe, 2004, 10(3): 197-203
46bc9cf2919f80de3847d7ad85e80c19	Bacteria	Firmicutes	Negativicutes	Selenomonadales	Acidaminococcaceae	Phascolarctobacterium	Genus Phascolarctobacterium	0.268211	0.700111	2.6103	1.68e-05	0.000347596	-0.00604479	0.640957	0.0974411	0.0247019	-0.155284	0.0181939	0.057763	0.0404066	0.0203716	-0.119991
71b1ea52a50ccdac68932c98143c0488	Bacteria	Firmicutes	Clostridia	Clostridiales	Ruminococcaceae	Faecalibacterium	Genus Faecalibacterium(7)	0.179941	0.336436	1.8697	2.5e-05	0.000442568	0.105261	0.3171	-0.0238136	-0.0690368	0.0761131	0.152948	-0.103296	-0.0893214	-0.040107	0.214074	F. prausnitzii	JNCI J Natl Cancer Inst (2016) 108(8): djw029; FEMS Microbiol Ecol66(2008) 487–508
2a98f53d6aa8e14007351b266f8e01eb	Bacteria	Proteobacteria	Gammaproteobacteria	Enterobacteriales	Enterobacteriaceae		Family Enterobacteriaceae(1)	0.690342	1.11792	1.61937	3.79e-05	0.000587418	0.173054	-0.055546	-0.0590454	0.035274	0.155888	0.954951	0.214046	-0.0730255	0.129824	0.0255665	E. coli	Proceedings of the National Academy of Sciences, 2018, 115(2): E152-E161
264e6087ccd5bd1bddaf8155c8ea94fe	Bacteria	Proteobacteria	Gammaproteobacteria	Enterobacteriales	Enterobacteriaceae	Escherichia-Shigella	Genus Escherichia-Shigella(1)	0.407752	0.654965	1.60628	4.34e-05	0.000597393	0.199696	0.140968	0.0346298	0.12705	0.00572092	0.670765	0.168113	-0.16019	-0.0315691	-3.56028e-05	E. coli	JNCI J Natl Cancer Inst (2016) 108(8): djw029
bb5d4ba03483c889d3d701720af42132	Bacteria	Bacteroidetes	Bacteroidia	Bacteroidales	Rikenellaceae	Alistipes	Genus Alistipes(4)	0.0509566	0.124992	2.45292	0.00011594	0.00143766	-0.136257	-0.159596	0.186944	-0.0744019	0.808604	0.00540951	-0.0735264	0.0665958	0.0250205	0.077889	A. shahlli	JNCI J Natl Cancer Inst (2016) 108(8): djw029
4489b75127d450cf88386784a9d46136	Bacteria	Proteobacteria	Gammaproteobacteria	Enterobacteriales	Enterobacteriaceae	Escherichia-Shigella	Genus Escherichia-Shigella(3)	0.105021	0.145061	1.38126	0.000134257	0.00151344	0.939934	0.0444065	0.0426996	-0.118782	-0.116952	0.0746451	-0.138143	-0.0386816	0.161088	0.153306	E. coli	JNCI J Natl Cancer Inst (2016) 108(8): djw029
280ad0f60070f8f49075a68c06b3e522	Bacteria	Actinobacteria	Actinobacteria	Bifidobacteriales	Bifidobacteriaceae	Bifidobacterium	Genus Bifidobacterium(3)	0.0823275	0.116784	1.41853	0.000162588	0.00165587	0.289539	0.0724627	0.127057	0.141742	0.0601	-0.167159	-0.0205114	0.0772568	0.200404	0.0551539	B. dentium	JNCI J Natl Cancer Inst (2016) 108(8): djw029
6e31f55b41abcc69cb13e1c0f4e29ca0	Bacteria	Firmicutes	Clostridia	Clostridiales	Lachnospiraceae	Lachnoclostridium	Genus Lachnoclostridium	0.0616053	0.0983259	1.59606	0.000173599	0.00165587	0.134076	0.169283	0.0839915	0.191127	-0.0426503	-0.0394007	-0.138705	0.0584455	-0.13159	-0.0164809
eda7de121c310e55c11a0d28878c26f1	Bacteria	Proteobacteria	Gammaproteobacteria	Betaproteobacteriales	Burkholderiaceae	Parasutterella	Genus Parasutterella(2)	0.147809	0.372742	2.52178	0.000238447	0.00211196	-0.0922701	0.204355	0.074194	0.0334936	-0.00846143	-0.121465	0.0886829	1.02948	0.00931749	-0.142952
3302b93216955f93226d56831aad1599	Bacteria	Bacteroidetes	Bacteroidia	Bacteroidales	Bacteroidaceae	Bacteroides	Genus Bacteroides(4)	0.554834	0.822429	1.4823	0.000346619	0.00286539	-0.0136654	0.203532	0.433666	-0.0215483	-0.0374678	0.121045	-0.0659404	-0.217066	0.383394	0.0341517	B. finegoldii; B. intestinalis; B. uniformis; B. xylanisolvens	JNCI J Natl Cancer Inst (2016) 108(8): djw029
349fcd1b9e60d2df21181cb1c2f06583	Bacteria	Proteobacteria	Gammaproteobacteria	Enterobacteriales	Enterobacteriaceae	Escherichia-Shigella	Genus Escherichia-Shigella(2)	0.119954	0.166751	1.39013	0.000452732	0.00350867	0.905785	0.106226	-0.0753807	-0.199938	-0.206328	0.283428	-0.0363582	0.0104521	0.0838416	0.0926568	E. coli	JNCI J Natl Cancer Inst (2016) 108(8): djw029
44001a72292c6ac78f98d2ffaac23065	Bacteria	Bacteroidetes	Bacteroidia	Bacteroidales	Bacteroidaceae	Bacteroides	Genus Bacteroides(1)	8.42726	11.9958	1.42345	0.000557332	0.00406524	-0.121074	-0.084174	0.469451	-0.0404219	0.0428611	-0.114086	-0.0591606	0.0929143	-0.317654	0.159781	B. finegoldii; B. intestinalis; B. uniformis; B. xylanisolvens	JNCI J Natl Cancer Inst (2016) 108(8): djw029
5365d408b6d2f142275fceb1ef016fd1	Bacteria	Firmicutes	Clostridia	Clostridiales	Lachnospiraceae	[Eubacterium] eligens group	Genus [Eubacterium](2)	0.199027	0.259495	1.30381	0.000717588	0.00494339	-0.0336935	0.230571	0.0361053	0.112144	0.0149406	0.0626499	-0.0481304	0.105226	0.0226636	0.0228087	+	Microbiology, 2005, 151(7): 2323-2331
1f8bc0805974e078a9067e3566b35a57	Bacteria	Bacteroidetes	Bacteroidia	Bacteroidales	Bacteroidaceae	Bacteroides	Genus Bacteroides(8)	0.287751	0.534486	1.85746	0.000789188	0.00515049	-0.0681998	-0.0372748	0.0191315	1.0807	-0.223459	0.0299242	-0.00592032	-0.0630562	-0.0193653	0.00743195	B. finegoldii; B. intestinalis; B. uniformis; B. xylanisolvens	JNCI J Natl Cancer Inst (2016) 108(8): djw029
95d6ebed2339cc9ccd5f207e7b5eff4c	Bacteria	Proteobacteria	Gammaproteobacteria	Enterobacteriales	Enterobacteriaceae		Family Enterobacteriaceae(3)	0.110858	0.227464	2.05185	0.0013163	0.00777243	-0.0266908	0.0366431	-0.00687062	0.130926	-0.137332	0.0859056	-0.241468	0.0345827	0.467033	0.176458	E. coli	Proceedings of the National Academy of Sciences, 2018, 115(2): E152-E161
c9bb584fe610ad1d248eb0067bbb9fc6	Bacteria	Firmicutes	Clostridia	Clostridiales	Ruminococcaceae	Faecalibacterium	Genus Faecalibacterium(11)	0.0808966	0.32118	3.97026	0.00130136	0.00777243	0.966799	-0.0916972	0.0160702	-0.055768	-0.0428223	0.0329628	-0.040003	-0.0199995	0.029281	0.109436	F. prausnitzii	JNCI J Natl Cancer Inst (2016) 108(8): djw029; FEMS Microbiol Ecol66(2008) 487–497
9b66d8f6941971aff3fe8b53d160dd4c	Bacteria	Proteobacteria	Gammaproteobacteria	Betaproteobacteriales	Burkholderiaceae		Family Burkholderiaceae(2)	0.0713367	0.203203	2.84851	0.00166883	0.00940614	0.0500408	0.0568885	0.0413767	-0.14359	0.225927	-0.149512	-0.00864877	0.674127	0.245055	0.233263
d1b93afa37bef47075d73f8c10fac4d1	Bacteria	Firmicutes	Clostridia	Clostridiales	Ruminococcaceae	Ruminiclostridium 5	Genus Ruminiclostridium	0.0195537	0.064805	3.3142	0.00256281	0.0132412	0.186928	0.241389	0.150101	-0.106704	0.142199	-0.0807925	-0.155146	0.105441	0.585373	-0.11379	R. papyrosolvens	Letters in Applied Microbiology, 2020, 71(4): 428-436
fe5424b10fa04ea554b47672442fb1e0	Bacteria	Firmicutes	Negativicutes	Selenomonadales	Veillonellaceae	Dialister	Genus Dialister(3)	0.172666	0.312874	1.81202	0.00246755	0.0132412	-0.068056	0.0742709	0.228938	0.240126	0.242218	-0.0101794	0.0943202	-0.0449631	0.234162	0.0364206
f51c103020576d23d2f607407b992789	Bacteria	Firmicutes	Bacilli	Lactobacillales	Streptococcaceae	Streptococcus	Genus Streptococcus	0.431584	0.175945	0.407672	0.00317466	0.0157463	-0.0527261	0.229806	0.04879	-0.0602579	-0.12023	-0.0565739	0.438224	-0.0647575	-0.107498	0.0557375	S. agalactiae; S. aureus	Structure. 2017 Jul 5;25(7):967-977.e5; Microbiology, 2005, 151(7): 2323-2330
9bbe4501a34db3a6bde9865c5f477849	Bacteria	Bacteroidetes	Bacteroidia	Bacteroidales	Bacteroidaceae	Bacteroides	B. plebeius(3)	0.0778455	0.0988784	1.27019	0.00358408	0.0170933	-0.161122	-0.0370963	-0.239286	0.981265	-0.0252689	0.15791	-0.0417042	0.0212232	0.0355778	-0.0740584	B. finegoldii; B. intestinalis; B. uniformis; B. xylanisolvens	JNCI J Natl Cancer Inst (2016) 108(8): djw029
81033a3485992f684442998243898109	Bacteria	Proteobacteria	Gammaproteobacteria	Betaproteobacteriales	Burkholderiaceae		Family Burkholderiaceae(1)	0.515043	0.722765	1.40331	0.00501385	0.0230266	0.161071	-0.0783569	0.094464	-0.0571897	-0.0267592	-0.0114546	0.251676	0.0028984	0.0326751	0.835832
163899514f53677cdd9c3b90c4d7005e	Bacteria	Firmicutes	Clostridia	Clostridiales	Lachnospiraceae	Agathobacter	Genus Agathobacter(2)	0.69004	0.351524	0.509426	0.0052747	0.0233594	-0.0970512	0.230286	0.0247993	0.355583	0.326963	-0.130452	-0.020515	-0.129489	0.0517781	-0.0676078
791df0db6b9a33c40785d1752d2d67ba	Bacteria	Firmicutes	Clostridia	Clostridiales	Ruminococcaceae	Faecalibacterium	Genus Faecalibacterium(13)	0.13269	0.245238	1.8482	0.00619382	0.0264839	-0.0586035	0.674475	-0.0753132	-0.115794	0.0746522	-0.00342469	0.0815727	-0.0336026	0.184046	-0.117367	F. prausnitzii	JNCI J Natl Cancer Inst (2016) 108(8): djw029; FEMS Microbiol Ecol66(2008) 487–499
8d0eb4fc00057556ed6678cb18c2aacc	Bacteria	Firmicutes	Clostridia	Clostridiales	Ruminococcaceae	Faecalibacterium	Genus Faecalibacterium(5)	0.299827	0.364543	1.21585	0.00839453	0.0346974	-0.151068	0.264303	0.118925	0.0179728	-0.127442	0.171088	-0.0670324	0.0664674	0.0951894	0.178598	F. prausnitzii	JNCI J Natl Cancer Inst (2016) 108(8): djw029; FEMS Microbiol Ecol66(2008) 487–506
bb72f6b7689a457b582478a03de7928a	Bacteria	Bacteroidetes	Bacteroidia	Bacteroidales	Bacteroidaceae	Bacteroides	B. caccae	0.0516019	0.0910495	1.76446	0.00960018	0.0360249	0.100706	0.535791	-0.269517	0.0344118	-0.0380562	-0.0587124	0.0556748	0.153733	0.0137755	0.039549	-	JNCI J Natl Cancer Inst (2016) 108(8): djw029
2a3cc7f0bc855457f45845fd883a2236	Bacteria	Bacteroidetes	Bacteroidia	Bacteroidales	Bacteroidaceae	Bacteroides	B. massiliensis	0.589359	0.570208	0.967507	0.00941899	0.0360249	0.0133639	0.385154	0.0143482	0.0837095	0.115249	-0.098301	-0.00450102	0.00127775	-0.17289	-0.00373261	B. finegoldii; B. intestinalis; B. uniformis; B. xylanisolvens	JNCI J Natl Cancer Inst (2016) 108(8): djw029
348c80382153cd06281cecff583c8b4c	Bacteria	Firmicutes	Erysipelotrichia	Erysipelotrichales	Erysipelotrichaceae	Erysipelotrichaceae UCG-003	Genus Erysipelotrichaceae	0.191658	0.340644	1.77736	0.00964596	0.0360249	-0.184309	-0.118332	-0.0905179	0.103738	0.219398	0.312314	0.792046	0.0133009	-0.0571036	0.195088
9ce61d32f4823f19e6793a43e05a73e3	Bacteria	Firmicutes	Clostridia	Clostridiales	Peptostreptococcaceae	Romboutsia	Genus Romboutsia	0.313762	0.176637	0.562966	0.00987779	0.0360249	-0.055156	-0.043172	0.176741	-0.0445415	0.514546	0.110636	-0.00551508	0.0334567	-0.0336037	-0.0130245	R. sedimentorum	International journal of systematic and evolutionary microbiology, 2015, 65(4): 1193-1198
f666eee1317a044372234466fa37393f	Bacteria	Bacteroidetes	Bacteroidia	Bacteroidales	Tannerellaceae	Parabacteroides	Genus Parabacteroides(2)	0.389456	0.499362	1.2822	0.0102591	0.0363464	-0.0998249	-0.0330588	0.454491	0.0294247	0.131869	0.0102069	0.138867	0.105304	0.0221657	0.154764	P. merdae; P. distasonis; P. johnsonii; P. goldsteinii; P. massiliensis	Protein Science, 2018, 27(12): 2010-2022; International journal of systematic and evolutionary microbiology, 2012, 62(11): 2613-2617; International Journal of Systematic and Evolutionary Microbiology, 2007, 57(2): 293-297; New microbes and new infections,_x0000__x0000__x0000__x0000__x0000__x0000__x0000__x0000__x0000__x0000__x0000__x0000__x0000__x0000__x0000__x0000__x0000__x0000__x0000_
aa0a0e2a0a04444d2c7921361a64f31a	Bacteria	Fusobacteria	Fusobacteriia	Fusobacteriales	Fusobacteriaceae	Fusobacterium	Genus Fusobacterium	0.0888445	0.258232	2.90656	0.0120295	0.0396914	0.0413055	0.0428838	-0.0933463	-0.114367	0.421786	0.214396	-0.0190131	0.14931	-0.147486	-0.159386
32f3b704dcd05a11708f2f453837e897	Bacteria	Firmicutes	Clostridia	Clostridiales	Lachnospiraceae	Agathobacter	Genus Agathobacter(1)	0.841104	0.602654	0.716503	0.0124836	0.0396914	0.0175815	0.038531	-0.126335	-0.0421051	-0.024932	-0.105346	0.129199	-0.0676546	-0.022418	0.180852
21fe3ee7970116a6eabe6767371257e3	Bacteria	Firmicutes	Clostridia	Clostridiales	Lachnospiraceae	Lachnospira	Genus Lachnospira(2)	0.315918	0.159938	0.506265	0.0116987	0.0396914	0.00411324	0.288002	-0.0525468	0.0328875	0.149618	0.0357281	0.248489	0.0971565	-0.0184925	0.0447799
cf2d9b00f9059d4a40382ccdc6f7c228	Bacteria	Firmicutes	Clostridia	Clostridiales	Lachnospiraceae	Lachnospiraceae NK4A136 group	Genus Lachnospiraceae(2)	0.0996393	0.114789	1.15205	0.0123687	0.0396914	0.0187901	0.349249	-0.0904033	-0.0389886	0.472168	-0.0819443	-0.125603	-0.100012	0.129607	-0.0228737
6a60b04a69cdd7c0c549fe0b5668ca10	Bacteria	Firmicutes	Erysipelotrichia	Erysipelotrichales	Erysipelotrichaceae	Erysipelatoclostridium	E. ramosum	0.117837	0.0820219	0.69606	0.0141945	0.0429297	0.0890292	-0.26062	0.628115	-0.0996618	0.023936	-0.0617242	-0.145359	0.0363245	0.0116122	0.167927
af9161e327d7babaaf961277afefe572	Bacteria	Firmicutes	Clostridia	Clostridiales	Ruminococcaceae	Flavonifractor	Genus Flavonifractor	0.0938398	0.125279	1.33503	0.0140018	0.0429297	0.102071	0.0180376	0.547825	0.0355229	-0.0465774	0.0768637	0.101053	0.0567163	-0.0342916	-0.363195
7c4b3b19d8767a441e9e9dbc65b9dc7b	Bacteria	Firmicutes	Clostridia	Clostridiales	Lachnospiraceae	[Ruminococcus] gnavus group	Genus [Ruminococcus](1)	0.144503	0.153095	1.05947	0.0155401	0.0448134	0.287717	-0.141887	0.486689	0.0949704	-0.0229912	0.0845663	0.0714744	-0.0697597	0.00516099	-0.0368122	R. gnavus	Microbiology, 2005, 151(7): 2323-2330
9746b2ffc0a8ae9e0c254f3c8e9195ee	Bacteria	Firmicutes	Clostridia	Clostridiales	Peptostreptococcaceae	Intestinibacter	Genus Intestinibacter(1)	0.231056	0.163594	0.708028	0.0155401	0.0448134	0.121882	0.102499	0.206427	-0.125007	-0.193353	0.0830841	0.770815	0.127713	-0.234902	0.0811028
44e8fcd1a985e13c578047b410f0f4b3	Bacteria	Firmicutes	Clostridia	Clostridiales	Ruminococcaceae	UBA1819	Genus UBA1819	0.0344842	0.0328827	0.953557	0.0161091	0.0453983	0.045135	0.0254841	0.413666	-0.0925139	0.104277	0.0554507	0.0900994	0.0162763	0.207971	0.0543142
b40083f384b474e4b208961b42e3b4d9	Bacteria	Bacteroidetes	Bacteroidia	Bacteroidales	Bacteroidaceae	Bacteroides	B. ovatus	0.134348	0.294045	2.18869	0.0173021	0.0476768	-0.0876152	0.0699971	0.668721	-0.0726739	0.0983055	-0.0874011	0.0592562	-0.0238344	-0.0194539	-0.0763706	+	JNCI J Natl Cancer Inst (2016) 108(8): djw029
* : taxa is a β-glucuronidase-producing bacteria (+) or list the β-glucuronidase-producing bacteria in same genus.
