## Supplemental Table1-7 for "Unbalanced dietary patterns contribute to the pathogenesis of precocious puberty by affecting gut microbiota and host metabolites": Table S3. 13 taxa showed same differential abundance change in external dataset.csv

#OTU ID	taxon	Normal_mean	PP_mean	FC	p_value
5c096134f63413d295c847d953c84102	D_0__Bacteria;D_1__Bacteroidetes;D_2__Bacteroidia;D_3__Bacteroidales;D_4__Bacteroidaceae;D_5__Bacteroides	0.754534856	1.140484387	1.511506563	0.026992892
bc9081eb9eecc07cfb249c79b578ab7e	D_0__Bacteria;D_1__Bacteroidetes;D_2__Bacteroidia;D_3__Bacteroidales;D_4__Bacteroidaceae;D_5__Bacteroides	0.067425652	0.328910418	4.878119917	0.021341331
dc221c70be3e58b73c85eb3ac39e0430	D_0__Bacteria;D_1__Bacteroidetes;D_2__Bacteroidia;D_3__Bacteroidales;D_4__Bacteroidaceae;D_5__Bacteroides	0.46168202	1.943966802	4.210618384	0.015030047
8810da8c60b2a8f3fe620689a85653e2	D_0__Bacteria;D_1__Bacteroidetes;D_2__Bacteroidia;D_3__Bacteroidales;D_4__Bacteroidaceae;D_5__Bacteroides;D_6__Bacteroides plebeius	0.988158726	1.307949841	1.323623226	0.032954751
c0a20f8e5549ccd4fb5e49dc71bf3a87	D_0__Bacteria;D_1__Bacteroidetes;D_2__Bacteroidia;D_3__Bacteroidales;D_4__Tannerellaceae;D_5__Parabacteroides	0.303051745	0.501384008	1.654450163	0.010424593
3ee185ce92565aaf2f53a2501d7d4d8a	D_0__Bacteria;D_1__Firmicutes;D_2__Clostridia;D_3__Clostridiales;D_4__Lachnospiraceae;D_5__[Eubacterium] eligens group	0.178396226	0.640302017	3.589212792	0.010768154
450c380b18ec09f8ac0d8c0318e1280c	D_0__Bacteria;D_1__Firmicutes;D_2__Clostridia;D_3__Clostridiales;D_4__Ruminococcaceae;D_5__Subdoligranulum	0.109375634	0.183403108	1.67681869	0.038929486
651ee849d18a989ee1b98a2d7be771fe	D_0__Bacteria;D_1__Proteobacteria;D_2__Gammaproteobacteria;D_3__Enterobacteriales;D_4__Enterobacteriaceae	0.288556867	1.04912996	3.635782336	0.008419623
95d6ebed2339cc9ccd5f207e7b5eff4c	D_0__Bacteria;D_1__Proteobacteria;D_2__Gammaproteobacteria;D_3__Enterobacteriales;D_4__Enterobacteriaceae	0.083620862	0.133580378	1.597452767	0.03389233
a0650a9dca7bec7f2975ffa29a024dd7	D_0__Bacteria;D_1__Proteobacteria;D_2__Gammaproteobacteria;D_3__Enterobacteriales;D_4__Enterobacteriaceae	0.181473746	0.906246832	4.993817849	0.011485611
abf54b1694bf8bac8d6885505859a564	D_0__Bacteria;D_1__Proteobacteria;D_2__Gammaproteobacteria;D_3__Enterobacteriales;D_4__Enterobacteriaceae	0.413132768	1.315951776	3.185299925	0.005318317
264e6087ccd5bd1bddaf8155c8ea94fe	D_0__Bacteria;D_1__Proteobacteria;D_2__Gammaproteobacteria;D_3__Enterobacteriales;D_4__Enterobacteriaceae;D_5__Escherichia-Shigella	0.768870148	1.361852534	1.771238665	0.011860004
4489b75127d450cf88386784a9d46136	D_0__Bacteria;D_1__Proteobacteria;D_2__Gammaproteobacteria;D_3__Enterobacteriales;D_4__Enterobacteriaceae;D_5__Escherichia-Shigella	0.08606551	0.111858724	1.299692808	0.035836052
