## Supplemental Table1-7 for "Unbalanced dietary patterns contribute to the pathogenesis of precocious puberty by affecting gut microbiota and host metabolites": Table S4. Differential serum metabolites between normal and PP group.xlsx

### Sheet: Table S6. Differential serum me
Metabolites		Abundance					Loadings of latent factors
pos_metabolite_ID	Name	Normal_mean	PP_mean	FC	p_value	FDR	Factor1 (Organic nitrogen compounds)	Factor2 (Lipids)	Factor3 (Organosulfur compounds)	Factor4 (Organic polycyclic compounds)	Factor5 (Phenylalanine)	Factor6 (Phenylalanine)	Factor7 (Aferine)	Factor8 (Organic nitrogen heterocyclic compounds)	Factor9 (Other Compounds)	Factor10 (Lysophosphatidylcholine)	Factor11 (Mediol)	Factor12 (Ascorbate)
POS_3076	(MS1)({6-[(4,5-dihydroxy-...	0.111945	0.00207182	0.0185075	1.02e-16	1.56e-13	0.340335	-0.17986	0.0397583	-0.221129	0.172927	0.121036	-0.16398	-0.0124509	0.342391	0.131408	-0.0323528	0.0972072
POS_5184	(MS1)Methyl 2-diazoacetam...	0.042224	0.0144026	0.3411	3.77e-15	2.87e-12	0.145637	-0.254353	0.231837	-0.233957	0.194707	0.220249	-0.177989	-0.0696993	0.13435	0.303885	-0.188197	0.229535
POS_2976	POS_2976	0.000154718	0.0719118	464.792	3.21e-11	1.54e-08	-0.0712935	0.888095	0.0109474	0.199432	-0.0520469	0.00729208	0.0233242	0.0146066	-0.0460751	0.0358913	0.0225486	-0.0305196
POS_4073	POS_4073	0.000986237	0.0562389	57.0237	4.05e-11	1.54e-08	0.016227	0.626933	-0.0101399	0.230007	-0.0999195	-0.123057	0.469974	-0.0014308	0.0317068	-0.0660949	-0.0241758	0.0195451
POS_4072	POS_4072	0.000986097	0.0438443	44.4624	2.08e-10	6.35e-08	-0.0864889	0.892685	-0.00154572	0.208252	-0.0511359	0.00934287	0.0178105	0.0088641	-0.0575158	0.0352331	0.0251666	-0.0404414
POS_6524	(MS1)Phenylalanine	0.0410699	0.0100939	0.245774	4.62e-10	7.82e-08	0.144397	-0.1922	0.0106746	-0.164024	0.91429	0.028898	-0.0575218	-0.0147961	0.0300699	-0.0303292	-0.0502172	0.0742092
POS_6647	(MS1)4-Guanidinobutamide	0.03435	0.0101327	0.294983	3.82e-10	7.82e-08	0.163922	-0.215148	0.0576485	-0.174617	0.912724	0.0224739	-0.0570574	-0.0144658	0.00912751	-0.000566589	-0.0629686	0.0528371
POS_6649	(MS1)(E)-4-(Trimethylammo...	0.0333305	0.0101116	0.303374	4.48e-10	7.82e-08	-0.12607	0.892081	0.0175364	0.068456	-0.111415	-0.00328097	-0.0832024	-0.0316561	-0.0129543	-0.0794981	0.0201537	-0.0781084
POS_6652	(MS1)2-Methylpropamine	0.0124317	0.0405591	3.26255	3.16e-10	7.82e-08	0.163221	-0.218566	0.0601556	-0.174882	0.91098	0.0265418	-0.0583407	-0.0161817	0.00773638	0.00226128	-0.066221	0.0494831
POS_10	(+)-4,11-Eudesmadien-3-on...	0.00138144	0.0399158	28.8944	5.76e-10	7.97e-08	-0.0574088	0.909697	0.0481468	0.209469	-0.0865863	0.040767	-0.0108627	0.0031405	0.0159633	-0.0627118	0.0278716	-0.0282493
POS_4136	(MS1)Canthin-6-one	0.000726097	0.0439819	60.573	5.76e-10	7.97e-08	-0.0890653	0.89169	0.00339216	0.222166	-0.0536572	0.00413363	0.0321281	0.00732898	-0.0553633	0.0303199	0.0184072	-0.0507076
POS_6671	(MS1)Allyxycarb	0.0299096	0.00893035	0.298578	8.38e-10	1.06e-07	0.194261	-0.238231	0.0775234	-0.181458	0.83824	0.0649765	-0.0554054	-0.0123943	-0.00284731	-0.0338815	-0.0356803	0.042331
POS_2855	(MS1)Psychosine	0.0381252	0.0112242	0.294403	9.49e-10	1.11e-07	0.780826	-0.174938	0.0473899	-0.294362	0.0325662	0.140909	-0.20066	0.0196499	-0.159156	0.197557	0.000668686	0.0953168
POS_323	17beta-Nitro-5alpha-andro...	0.000772449	0.0424057	54.8978	1.14e-09	1.16e-07	-0.088968	0.893103	0.0104325	0.211956	-0.0530326	0.00670382	0.0212283	0.00918592	-0.0555396	0.0299709	0.0221124	-0.0466903
POS_2853	(MS1)LysoPC(20:1(11Z))	0.0369246	0.0133075	0.360396	1.14e-09	1.16e-07	0.802742	-0.172989	0.0230862	-0.202328	0.0211023	0.108738	-0.175007	4.52901e-05	-0.0647822	0.391764	-0.014362	0.0320482
POS_2852	POS_2852	0.0401849	0.0141277	0.351567	2.85e-09	2.71e-07	0.788215	-0.166133	0.0118826	-0.141956	0.0325911	0.128472	-0.172896	0.0448009	-0.0392777	0.434163	-0.00884888	0.0636249
POS_3895	(MS1)Fenpropimorph	4.85e-05	0.0555288	1145.98	3.97e-09	3.55e-07	0.141354	0.0201841	-0.0790513	0.074857	-0.0575953	-0.0658811	0.86555	0.0165416	0.0810914	0.0237469	-0.041009	-0.0445759
POS_4215	POS_4215	0.00440339	0.0434906	9.87662	4.61e-09	3.89e-07	0.0292613	0.713456	-0.0647567	0.33993	-0.110098	-0.029188	0.338732	-0.000115531	0.0843922	-0.0738373	-0.0851301	-0.0729669
POS_4217	(MS1)Thiofanox	0.00123551	0.0671082	54.3163	7.61e-09	6.1e-07	-0.0825028	0.798452	0.058773	0.079043	-0.0841572	-0.0308428	-0.152162	-0.00829207	0.0831837	-0.0696863	0.0225605	0.0250314
POS_2159	(MS1)Oleoylethanolamide	0.000412471	0.0655193	158.846	1.15e-08	8.72e-07	-0.132414	0.906552	0.0472261	-0.0615259	-0.0931929	0.00615381	-0.0133714	-0.0179948	0.0555964	-0.0410763	0.0491702	-0.0926654
POS_266	N-Oleoyl Glycine	0.027625	0.0145554	0.526893	1.4e-08	1.02e-06	0.840832	-0.176939	0.06027	-0.114114	0.104081	0.182101	-0.156225	-0.00585106	-0.0936867	0.0959287	-0.0114746	0.0815278
POS_4216	(MS1)N-Methyl-1H-indole-3...	0.000660789	0.0534061	80.8218	1.82e-08	1.24e-06	0.058189	-0.100779	-0.0625837	-0.10864	0.796307	-0.0891321	-0.0222428	-0.0278746	-0.0101232	0.0703402	-0.0806148	0.0437592
POS_5932	(MS1)4-Acetamidobutanoate(1)	0.0374754	0.0118022	0.314931	1.87e-08	1.24e-06	-0.0861989	0.814107	0.049918	0.0753581	-0.0898714	-0.00243316	-0.151571	-0.0144961	0.0784752	-0.0982418	0.011922	-0.0210908
POS_2681	(MS1)17-Methylstearate	0.00045193	0.00783145	17.3289	1.98e-08	1.26e-06	-0.161651	0.714927	-0.0411664	-0.261172	-0.0971568	-0.0679586	-0.0667197	-0.0564426	0.0445931	-0.0156872	0.0641524	-0.128359
POS_4373	(MS1)1,4'-Bipiperidine-1'...	0.00486009	0.0362297	7.45455	2.28e-08	1.39e-06	0.0717513	0.268999	-0.102901	0.289119	-0.0733492	0.041918	0.761002	0.00228025	-0.0202709	-0.0171296	-0.0312791	0.0153165
POS_3499	(MS1)3,4,5-trihydroxy-6-(...	0.00420886	0.0902504	21.443	2.42e-08	1.41e-06	0.0617595	0.159362	-0.123718	0.936373	-0.11791	-0.0527877	0.0585619	-0.0212961	-0.0227709	0.0101963	0.0332973	0.000170742
POS_6676	(MS1)alpha-Sinensal	0.0324878	0.00780256	0.240169	2.95e-08	1.66e-06	0.0548287	-0.123946	0.0258394	-0.143517	0.675048	0.0740541	-0.0400474	-0.0146513	0.0909725	0.000558952	-0.0604514	0.00780357
POS_2848	POS_2848	0.031812	0.0137137	0.431086	3.59e-08	1.95e-06	0.848489	-0.128712	0.0658384	-0.131002	0.0885016	0.211442	-0.150145	0.0189945	-0.0846112	0.0964813	0.0114989	0.0913303
POS_4089	(MS1)Metyrapol	0.000654332	0.0543747	83.0996	4.25e-08	2.23e-06	0.0635165	0.0412464	-0.121148	0.0959579	-0.0675067	0.0611208	0.841769	-0.00811512	0.0336687	-0.0203127	-0.010415	0.0302636
POS_3915	(MS1)L-(+)-Aferine	0.00194979	0.0404683	20.7552	4.75e-08	2.41e-06	0.0949632	-0.00534003	-0.127994	0.144357	-0.0619611	-0.0899024	0.918236	-0.0136251	0.0265816	0.00133716	-0.088605	-0.0696126
POS_3751	(MS1)2-Methylthiobenzothi...	0.0190909	0.0267729	1.40239	5.93e-08	2.91e-06	-0.15883	0.536606	-0.0282796	0.161532	-0.0664393	0.0939531	0.138776	-0.0944556	-0.0289342	-0.137988	-0.112859	0.0797413
POS_8	3beta,6beta-Dihydroxynort...	0.0376712	0.0169459	0.449836	8.95e-08	4.26e-06	0.109685	-0.195979	0.0424256	-0.123703	0.887536	0.0474261	-0.0684309	0.0017977	0.0106977	0.0107157	-0.0473484	0.0286709
POS_3625	(MS1)Gemfibrozil	0.016736	0.0325282	1.94361	1.24e-07	5.72e-06	-0.0264855	0.691005	-0.0364019	0.126104	-0.13925	-0.0687074	0.525842	-0.0584874	-0.00181561	-0.0568718	0.0039418	0.0611192
POS_63	L-Histidine	0.00956541	0.0349794	3.65686	2.01e-07	8.99e-06	-0.188927	0.218501	0.0405154	0.214458	-0.106804	-0.131982	0.128248	0.017686	0.0537961	-0.115814	-0.0799682	-0.0141532
POS_3504	POS_3504	0.00587479	0.0705474	12.0085	4.52e-07	1.97e-05	0.0957191	0.107119	-0.13234	0.853395	-0.0770642	-0.0970198	-0.026878	-0.0301508	-0.185974	0.119977	0.037139	0.0700542
POS_3507	POS_3507	0.00407106	0.0626767	15.3957	1.38e-06	5.83e-05	0.0507949	0.12721	-0.119934	0.837963	-0.0722085	-0.067005	-0.0565458	-0.0317677	-0.243172	0.111586	0.0186627	0.0803038
POS_4419	(MS1)2-Hexenoylcarnitine(1)	0.00488235	0.0373092	7.64165	2.1e-06	8.62e-05	0.134064	0.484493	-0.0543207	0.67829	-0.0987495	0.0547169	0.125601	0.0103081	0.0748787	-0.110044	-0.0343509	-0.0250085
POS_4850	POS_4850	0.0386341	0.0199474	0.516316	1.25e-05	0.000501232	0.956847	0.00143523	0.00209182	0.030996	0.0275196	0.00500625	0.0467667	0.0328257	0.169213	0.110817	-0.0294594	0.0401081
POS_2815	POS_2815	0.0342032	0.0109094	0.31896	1.53e-05	0.000598095	0.495219	-0.181294	0.0079958	-0.0934286	-0.0702114	0.105567	-0.127655	-0.0154004	-0.0168669	0.653065	0.0241535	-0.063618
POS_5179	(MS1)Alpinine	0.0404745	0.0196345	0.485107	2.05e-05	0.000778845	0.874385	-0.13169	-0.0472663	-0.261065	0.029191	-0.018135	-0.117767	-0.0102481	-0.217342	0.0423887	0.0466644	0.0498204
POS_4768	(MS1)Prednisolone tebutat...(1)	0.0287284	0.0164889	0.573958	3.93e-05	0.00145949	0.947088	-0.0106151	-0.0192652	0.129454	0.0517003	0.0136144	0.0323475	0.0225607	0.220316	0.0504277	-0.0493138	0.0648656
POS_4846	POS_4846	0.0287405	0.01628	0.56645	5.18e-05	0.00187819	0.958555	-0.0257215	-0.0222521	0.0971761	0.0380016	0.0147677	0.0268714	0.0126567	0.131901	0.116279	-0.0703717	0.0334802
POS_3608	(MS1)4'-N-desmethylolanza...	0.0159537	0.0411659	2.58033	5.41e-05	0.0019098	0.0610075	-0.0597239	-0.0370291	-0.204326	0.0515885	0.00393779	-0.15946	0.253506	0.214906	0.102303	-0.156228	0.0567959
POS_5290	(MS1)1-Methylphenthrene	0.0412199	0.0186179	0.451671	5.52e-05	0.0019098	-0.141613	0.621941	-0.104382	0.135414	-0.0413456	0.135422	0.0547582	-0.0604422	-0.139595	0.0642521	0.0643171	-0.0499132
POS_4736	(MS1)Alangicine	0.0302862	0.0178098	0.588052	6.13e-05	0.00207384	0.925104	-0.0202842	-0.0433542	0.133636	0.034895	0.0013808	0.0699913	0.101749	0.278575	0.0553378	-0.0574979	0.0427417
POS_4930	(MS1)Isodomedin	0.0343857	0.0181197	0.526956	6.67e-05	0.00211351	0.970725	-0.0285011	-0.0210813	0.0227892	0.0223709	-0.0057948	-0.00523499	0.0182279	0.0236035	0.0980926	-0.058905	0.0198498
POS_4932	POS_4932	0.0244242	0.0156252	0.639741	6.67e-05	0.00211351	0.937641	-0.0481414	-0.0498319	0.139807	0.0731155	-0.0102312	0.0604918	0.00742103	0.263856	0.0339461	-0.0401799	-0.0164684
POS_4934	(MS1)Cucurbitacin H	0.0294583	0.0170681	0.579397	6.39e-05	0.00211351	0.934632	-0.0351226	-0.0321776	0.0655553	0.0312968	-0.0558838	0.0371077	0.0254509	0.261819	0.0556554	-0.0114975	-0.0754772
POS_3512	(MS1)Benzyl violet 4B	0.00415251	0.0445099	10.7188	7.09e-05	0.00215955	0.0854435	0.204613	-0.135127	0.910174	-0.123313	-0.0520767	0.147946	-0.0141967	0.130032	-0.053762	0.0250762	-0.0455162
POS_4877	POS_4877	0.0236722	0.0146502	0.618876	7.09e-05	0.00215955	0.919464	-0.0335655	-0.0476622	0.129767	0.0560801	-0.029618	0.067658	0.0203174	0.324049	0.0241769	-0.0381655	-0.0233355
POS_235	Pirimicarb	0.0218026	0.014702	0.674321	8.37e-05	0.00249775	0.963553	-0.118309	-0.0194633	-0.0703229	0.0473391	-0.0432199	-0.0247191	-0.000903319	-0.128617	-0.042584	0.019113	0.00964209
POS_5340	(MS1)Ethylketocyclazocine	0.0235923	0.0162271	0.687815	9.86e-05	0.00288573	0.971938	-0.0727171	-0.0304144	0.0186327	0.0642134	0.00438029	0.03223	-0.00287815	-0.00368271	0.0127262	-0.00987245	-0.00739979
POS_2823	POS_2823	0.0266014	0.0132413	0.497768	0.000106948	0.00305258	0.97333	-0.0821421	-0.0399913	0.0150871	0.0707085	0.0253684	0.0383676	-6.95553e-05	-0.00159942	0.00438139	-0.0114424	-0.0303276
POS_3502	(MS1)beta-D-4-Deoxy-delta...(1)	0.00265087	0.0418728	15.7959	0.000113648	0.00305258	0.950155	0.0119679	0.00941822	0.0978196	0.0436004	0.00918924	0.0522042	0.036825	0.164455	0.0906052	-0.026459	0.0526728
POS_4619	POS_4619	0.0387132	0.0241993	0.625092	0.000115968	0.00305258	0.960297	3.19142e-06	0.000760927	0.0486299	0.0223785	0.0223951	0.0408567	0.0257237	-0.0127176	0.0652785	-0.0733703	0.0466444
POS_4776	POS_4776	0.0362567	0.0210167	0.579663	0.000109139	0.00305258	0.946777	-0.0255724	-0.0217827	0.134124	0.0311422	-0.0231992	0.0745615	0.0272786	0.245413	0.0133106	-0.0109016	-0.00965487
POS_4887	POS_4887	0.0297434	0.0162896	0.547671	0.000113648	0.00305258	0.838939	-0.00816303	-0.0264641	0.162687	0.017149	-0.00844079	0.143372	0.0470105	0.455727	-0.045734	-0.0157771	0.0209835
POS_4954	POS_4954	0.0263727	0.0162441	0.615944	0.000118333	0.00305258	0.637262	-0.137935	-0.0749411	-0.0851651	-0.0953698	-0.0407588	-0.0126365	-0.0222822	-0.019929	0.692013	-0.0304412	-0.084244
POS_5339	POS_5339	0.0228	0.0154302	0.676762	0.000118333	0.00305258	0.0659228	0.193699	-0.125677	0.939415	-0.125382	-0.053814	0.0731839	-0.0251884	0.00545883	-0.0179124	0.039134	-0.0344465
POS_4769	POS_4769	0.034822	0.0196754	0.565027	0.000125702	0.00318865	0.944542	-0.0126091	-0.0391735	0.0944565	0.00143784	0.00632169	0.0703894	0.0898998	0.226411	0.0305371	-0.0354975	0.00320503
POS_3516	POS_3516	0.00689944	0.0539363	7.81748	0.000138955	0.00335697	0.909596	-0.000669052	-0.0260712	0.163641	0.0423623	-0.0545211	0.100435	0.0337671	0.307519	0.0628496	0.00150201	-0.0010233
POS_4896	POS_4896	0.0273183	0.0172857	0.632751	0.000138955	0.00335697	0.961165	-0.0297551	-0.0457774	0.116917	0.0359064	-0.0206274	0.0337747	0.0312532	0.190362	0.017645	-0.00782833	0.0117264
POS_4993	(MS1)Hemibrevetoxin B	0.0253266	0.0150319	0.593522	0.000138955	0.00335697	0.104461	0.194387	-0.118556	0.872212	-0.106217	-0.050054	0.148076	-0.00269694	0.203417	-0.0730754	0.0308475	-0.0585738
POS_5161	POS_5161	0.0262065	0.0160828	0.613694	0.000144615	0.00338623	-0.0391784	-0.0249901	0.473098	-0.167427	0.076078	0.752953	-0.00580481	-0.0160714	0.0730266	-0.0549246	-0.0277751	0.0409709
POS_5511	POS_5511	0.0275718	0.0173963	0.630946	0.000144615	0.00338623	0.980517	-0.0369255	-0.0412263	0.0742752	0.0476384	-0.0273988	0.00774242	0.00965144	0.0474394	0.0809412	-0.0232485	0.0117551
POS_2821	POS_2821	0.0258863	0.0129952	0.502011	0.000147527	0.00340205	0.623366	-0.146447	-0.0684281	-0.103514	-0.094957	-0.00608937	-0.0429188	-0.0315871	-0.0620137	0.702766	-0.0215104	-0.0672392
POS_5338	(MS1)Balfourodinium	0.0235022	0.0158592	0.674798	0.000150493	0.00341866	0.974591	-0.0844433	-0.048108	0.0149005	0.0569797	0.0141313	0.0322976	-0.00193554	-0.000764336	0.0165216	-0.0185577	-0.0400671
POS_2825	(MS1)Iminoctadine acetate	0.0265687	0.013401	0.504391	0.000159732	0.00342411	0.96855	-0.0116867	-0.0172366	0.0804813	0.0256474	0.0146344	0.0349662	0.0213547	0.0715143	0.0862476	-0.0523709	0.0426252
POS_4654	(MS1)11-[(2R,3S)-3-[2-ami...	0.031274	0.0191252	0.611536	0.000156595	0.00342411	0.609066	-0.119324	-0.0823669	-0.0631394	-0.0958238	-0.0835805	0.009043	-0.0107154	0.0527017	0.695478	-0.0172483	-0.121827
POS_4888	(MS1)Tentoxin	0.0289718	0.0172562	0.59562	0.000159732	0.00342411	0.955918	-0.0292376	-0.0556889	0.131605	0.0708833	-0.0111959	0.0374223	0.00510686	0.204742	0.0180383	-0.0407383	0.014175
POS_4992	(MS1)Isomigrastatin	0.0235945	0.0156349	0.66265	0.000159732	0.00342411	0.881706	-0.0145117	-0.0353425	0.166738	0.0248147	-0.0020731	0.108172	0.107871	0.394363	0.0350361	-0.0349631	0.0130161
POS_5215	(MS1)Trihomomethionine	0.0101016	0.0272695	2.69953	0.000172883	0.00365456	-0.0578277	-0.00577947	-0.0748112	0.020413	-0.0982816	-0.0373641	-0.0622043	-0.0131541	-0.0123512	-0.0136583	0.956076	-0.046298
POS_3505	(MS1)6-({6-[6-(2,4-dihydr...(1)	0.00358184	0.0404322	11.2881	0.000187048	0.00387106	0.0788119	0.19081	-0.13846	0.930733	-0.122331	-0.0541525	0.10355	-0.0215569	0.0855992	-0.0471199	0.028378	-0.0566333
POS_4628	POS_4628	0.039012	0.032567	0.834795	0.000190755	0.00387106	0.152369	-0.0658255	-0.101261	-0.0321714	-0.0429202	0.000557653	0.0155028	0.964001	0.0161874	-0.0131117	-0.0229775	-0.0551125
POS_5444	(MS1)Glycerol tripropanoa...	0.0217156	0.014701	0.676976	0.000190755	0.00387106	0.969493	-0.111427	-0.0448234	-0.065559	0.040778	-0.0156019	-0.0220397	0.00387287	-0.119127	-0.0631471	0.0193037	0.00102108
POS_4582	(MS1)(3a,5b,7a)-23-Carbox...	0.0336921	0.0216221	0.641756	0.000194532	0.00389576	0.816744	-0.00538937	-0.0341013	0.188634	0.0275001	-0.0117623	0.192214	0.0358322	0.487526	-0.0106212	-0.0254551	0.0170997
POS_5341	(MS1)4-Prenyldihydropinos...	0.0227375	0.0157968	0.694747	0.000198379	0.00392121	0.966474	-0.0776251	-0.0338893	0.0135437	0.059982	0.00442342	0.0449132	-0.00330603	-0.0055723	0.0261384	-0.0026061	-0.0241896
POS_4668	(MS1)N3'-Acetyltobramycin	0.0396767	0.021073	0.531117	0.000206289	0.00402527	0.913717	-0.0368761	-0.0146486	-0.013801	-0.0474577	0.0280063	0.0919778	0.103663	0.195147	0.00899739	-0.0536046	-0.0482094
POS_5446	(MS1)Atalline	0.0213145	0.0144617	0.678492	0.000227377	0.00438061	0.9729	-0.108525	-0.0463784	-0.0573297	0.0479175	-0.00727661	-0.0190874	0.000573124	-0.112106	-0.0466702	0.00996002	-0.0107467
POS_5056	(MS1)Glycochenodeoxychola...	0.0256106	0.0159879	0.624269	0.000240985	0.00458474	0.963279	-0.0345331	-0.0383804	0.119727	0.034741	-0.0319314	0.0403321	0.0214843	0.166069	0.00593472	-0.00598022	-0.00119304
POS_4618	(MS1)Westiellamide(1)	0.0316499	0.0200774	0.63436	0.000250477	0.00459309	0.962542	-0.0295792	-0.0487629	0.0970694	0.0432129	-0.0549041	0.0371355	0.025933	0.143617	0.00311779	-0.0240538	0.038931
POS_5143	(MS1)Aspidoalbine	0.0273733	0.0167002	0.61009	0.000245688	0.00459309	0.84509	0.0038481	-0.019304	0.197699	0.0335373	-0.0017268	0.174373	0.0426463	0.438712	0.0153409	-0.032862	0.0355445
POS_5450	(MS1)Yellow OB	0.0255874	0.0137807	0.538573	0.000250477	0.00459309	0.940971	-0.0918867	-0.0408985	-0.128709	-0.00484698	-0.0480177	-0.0461554	0.0303532	-0.102937	0.0331915	0.0203551	-0.0830994
POS_4689	POS_4689	0.0298499	0.0199646	0.668835	0.000265375	0.00480834	0.74042	-0.0386368	-0.072063	0.122156	-0.00464248	-0.0109705	0.0840779	0.570549	0.280365	0.0268845	-0.0432962	0.00698345
POS_4735	POS_4735	0.0344921	0.0202292	0.586487	0.000270523	0.00484395	0.925688	-0.000933878	-0.0377127	0.11984	0.026345	0.0100913	0.0477946	0.124659	0.271853	-0.0099794	-0.0666105	0.0107452
POS_2827	(MS1)LysoPC(22:0)	0.0271994	0.0148286	0.545179	0.000281101	0.00497483	0.597836	-0.125792	-0.0924447	-0.0285918	-0.097827	-0.102209	0.0100559	0.0277033	0.0991752	0.686719	-0.00876436	-0.13598
POS_4605	POS_4605	0.00189445	0.020259	10.6939	0.000286534	0.00501269	-0.093659	-0.0581229	-0.0955552	-0.0499813	-0.0485352	-0.0216877	-0.020059	0.976993	-0.027655	-0.0092423	-0.00116829	-0.0414692
POS_5335	(MS1)Mugineic acid	0.02617	0.0144058	0.550471	0.000297696	0.00514879	0.94108	-0.0170202	-0.0298909	-0.0336052	0.0640393	-0.00492468	0.0350765	0.0325979	0.0040181	0.0954571	0.00365139	-0.0413023
POS_4691	POS_4691	0.0361664	0.0212997	0.588938	0.000321253	0.0054938	0.879087	-0.00365044	-0.0435895	0.140168	0.0426853	0.035035	0.15932	0.121002	0.341375	0.0274934	-0.0210661	0.0629237
POS_4655	POS_4655	0.0365138	0.0221653	0.607038	0.000366727	0.00613361	0.884527	-0.0391992	-0.0333658	0.119747	0.0163997	-0.021779	0.137766	0.0512536	0.376604	0.0235756	-0.0351214	-0.021957
POS_5237	(MS1)Vilazodone	0.0259926	0.0160552	0.617681	0.000366727	0.00613361	0.979722	-0.0569017	-0.0323514	0.00967886	0.0446353	-0.0249443	-0.000669245	0.0005847	-0.0867726	0.0473918	-0.00215042	0.0372827
POS_5334	(MS1)Methyltrienolone	0.02517	0.0141671	0.562857	0.000388001	0.00641889	0.943238	-0.0736891	-0.0457187	-0.0255784	0.0252548	-0.00330019	0.0751928	0.0310685	0.0189734	0.0823206	-0.00462006	-0.0669916
POS_4848	POS_4848	0.0324451	0.0196161	0.604594	0.000402819	0.00659237	0.933225	-0.0128063	-0.03387	0.113934	0.00537456	0.0148569	0.069433	0.0283511	0.0709505	0.114881	-0.0321874	-0.0167581
POS_5176	(MS1)Bisphenol B	0.0103451	0.0271251	2.62204	0.000410424	0.00664538	-0.0759275	-0.0232974	-0.00145353	0.0754711	-0.0968865	-0.100392	-0.0890175	-0.0181849	-0.0207207	-0.0211208	0.93159	-0.104039
POS_251	Leu Ser Leu Asn	0.0238202	0.0164326	0.689858	0.00042604	0.0068256	0.970121	-0.0366471	-0.0592931	0.104187	0.0713615	-0.0277716	0.0223396	0.00542225	0.128519	0.0153059	-0.0257562	0.0214415
POS_4581	POS_4581	0.0411648	0.0268891	0.653206	0.000458948	0.00720123	0.812322	-0.00152118	-0.0248759	0.169571	0.0467637	-0.0309314	0.192949	0.0484699	0.462086	0.000333118	0.0100013	0.0140449
POS_5217	(MS1)Mediol	0.0105931	0.0278554	2.62958	0.000458948	0.00720123	-0.0575293	-0.00551817	-0.0730563	0.0186263	-0.112923	-0.0241349	-0.0557993	-0.0083221	-0.010955	-0.00274694	0.956249	-0.0313432
POS_5509	POS_5509	0.025121	0.0175068	0.6969	0.000476278	0.00739688	-0.0524259	-0.0357944	0.459315	-0.14925	0.069748	0.791299	-0.0276791	-0.0189879	0.0250888	-0.0572191	-0.0386547	-0.0189297
POS_4024	(MS1)Novaluron	0.0122728	0.0371348	3.02578	0.000494216	0.00752197	-0.0956211	0.6384	0.13257	0.085379	-0.0447018	-0.129109	0.00724586	0.0217756	-0.0298562	0.00976575	0.106157	0.211859
POS_6200	(MS1)Otonecine	0.0221476	0.0173077	0.781472	0.000494216	0.00752197	0.0626305	-0.0475425	0.0475044	0.0253147	0.396818	0.149824	-0.110815	-0.0931826	-0.08281	-0.206937	-0.184107	-0.00420002
POS_5523	(MS1)6-Hydroxymelatonin	0.0274855	0.0185173	0.673712	0.000551883	0.0083165	-0.0714481	-0.107474	0.15264	-0.0190776	0.0364698	0.245787	-0.0125594	-0.0863774	0.312773	-0.149659	-0.180272	0.133496
POS_322	Selenohomocysteine	0.0135604	0.0379515	2.7987	0.000627063	0.00935677	0.0903285	0.703327	-0.0479709	0.266875	-0.0777409	-0.0666338	0.340393	-0.00697248	0.0256208	-0.0234029	-0.0624828	-0.0595743
POS_4526	POS_4526	0.0362448	0.0247448	0.682715	0.000650232	0.00960828	0.763421	0.00111489	-0.0276907	0.22067	0.0425203	-0.0164601	0.239819	0.0419237	0.516586	-0.00644963	-0.00418301	0.0240015
POS_5527	(MS1)Benzphetamine	0.0187753	0.0122058	0.6501	0.000897608	0.0131362	0.935552	-0.134318	-0.0421991	-0.0720156	0.0237041	-0.0250619	-0.0344106	0.00115565	-0.210157	-0.0132473	0.0437473	0.0164374
POS_4185	(MS1)2,6 Dimethylheptanoy...	0.0227367	0.015064	0.662541	0.000913631	0.0132433	-0.0288125	-0.111136	0.134315	-0.22262	-0.114582	-0.0370419	-0.038492	-0.112836	0.106211	-0.0290273	-0.172065	0.321616
POS_199	Lys Pro Ala Ser	0.023729	0.0168172	0.708722	0.000980411	0.0138165	0.983587	-0.0360731	-0.064502	0.0671828	0.0701379	-0.0237209	-0.00575942	-0.00616474	0.0191475	0.0202928	-0.0200075	0.0195731
POS_2270	POS_2270	0.0268727	0.0167483	0.623245	0.000963305	0.0138165	0.981421	-0.0282552	-0.0591294	0.0655392	0.0633187	-0.0377631	-0.000184631	-0.00151194	0.0132669	0.0240413	-0.0254519	0.0161015
POS_5203	(MS1)16-Methoxy-2,3-dihyd...	0.0236615	0.0161049	0.680638	0.000980411	0.0138165	0.749556	-0.133994	-0.115158	0.0900512	0.0132236	0.0606326	0.0848321	0.0133525	-0.0696696	0.476656	0.0244653	0.00334354
POS_196	Asn Pro Lys	0.0238791	0.0170256	0.712989	0.000997798	0.0139326	0.980966	-0.0319484	-0.0668107	0.0179161	0.0531137	-0.0169698	-0.021146	-0.0092351	-0.0590574	0.0289431	-0.00453331	0.0202998
POS_4733	(MS1)Cardiopetalidine	0.00209952	0.0210609	10.0313	0.00116763	0.0161557	-0.0944281	-0.057948	-0.0949631	-0.0498417	-0.0478444	-0.0216533	-0.024785	0.976696	-0.0284259	-0.0101511	-0.000897848	-0.0412318
POS_5064	POS_5064	0.0346407	0.0171515	0.495125	0.00127315	0.0171481	-0.0566811	-0.0303748	0.449575	-0.0813206	0.0392434	0.847944	-0.0265603	-0.0109633	0.0048034	0.0224469	-0.0607667	0.00834608
POS_5270	(MS1)Triazamate	0.0279762	0.0194246	0.694325	0.00127315	0.0171481	0.946087	-0.102167	-0.0577817	-0.0757961	0.0613264	0.0204744	-0.0362435	0.00795243	-0.204735	-0.0620045	0.0462072	0.0375077
POS_5528	(MS1)Atraton	0.0178817	0.0117764	0.658575	0.00127315	0.0171481	0.953293	-0.0277594	-0.0105868	-0.0661392	0.00389389	-0.0254851	-0.0754983	0.0279986	-0.11784	0.0907958	-0.0210453	-0.0457568
POS_5327	(MS1)Ethylmorphine	0.0237011	0.0170041	0.717438	0.00131777	0.0175935	0.943952	-0.0899783	-0.0853451	-0.106915	0.0593252	0.00691724	-0.0437209	-0.0285593	-0.197091	0.0467077	0.00588508	0.0296814
POS_4770	POS_4770	0.0233088	0.0165892	0.711712	0.00134062	0.0177429	-0.0881631	-0.0104614	0.900814	-0.076248	-0.0065466	0.092034	-0.0247031	-0.0356211	0.01797	0.131	0.0491215	0.074546
POS_3501	POS_3501	0.00443063	0.0351122	7.92487	0.00143572	0.0180592	-0.174256	0.201501	-0.179227	-0.0731501	-0.175547	0.0311511	-0.0336292	-0.190581	-0.0467587	-0.33848	-0.0597431	-0.279657
POS_4328	POS_4328	0.0305395	0.018703	0.612421	0.00138742	0.0180592	-0.230397	0.502754	-0.105065	0.124398	-0.131975	0.00203716	0.0891674	-0.118496	-0.107378	0.0147369	-0.0531266	0.353993
POS_5269	POS_5269	0.0265372	0.0182052	0.686026	0.00143572	0.0180592	-0.0453269	-0.0105045	0.437925	-0.0645514	0.0437116	0.850558	-0.0493226	-0.0271871	-0.0142837	0.0656281	-0.0395174	-0.00777967
POS_5448	(MS1)5-Nonyltetrahydro-2-...	0.0210892	0.0132446	0.628026	0.00141138	0.0180592	0.892038	-0.0100104	-0.0568825	0.0610495	-0.0148688	-0.108789	-0.0406525	0.017336	0.0214955	0.297312	-0.039079	-0.0833261
POS_6022	(MS1)Phosphoramide mustar...(1)	0.0198023	0.0323506	1.63368	0.00143572	0.0180592	0.06393	0.184614	-0.125753	0.94314	-0.120491	-0.053015	0.0854543	-0.0321498	0.00909149	-0.00768461	0.0313605	-0.0143202
POS_6639	(MS1)Cys-Gly	0.038062	0.0589733	1.5494	0.00143572	0.0180592	0.968569	-0.0954895	-0.0467405	-0.049763	0.0228663	-0.0292865	-0.00797227	0.0251572	-0.124047	-0.0578117	0.0275262	-0.00864627
POS_5151	POS_5151	0.0338137	0.0178355	0.527464	0.00146045	0.0182197	0.932433	-0.0116002	-0.019153	-0.086682	-0.000358017	-0.0131021	-0.0271085	0.018398	-0.232774	0.100889	-0.0481616	0.00705916
POS_5259	(MS1)7-O-Acetylsalutaridi...	0.0285623	0.0185396	0.649092	0.00173021	0.0214096	0.834285	-0.0585251	-0.0774767	-0.272958	0.035467	-0.0302507	-0.129412	-0.0352414	-0.287976	0.0100698	0.0679981	0.0403261
POS_4845	(MS1)Lolitrem J	0.0325059	0.0220406	0.678047	0.00178938	0.0219632	0.898336	-0.00162877	-0.047623	0.128263	-0.00352097	-0.0719356	0.112657	0.0419875	0.309477	0.0435665	0.00998786	-0.101314
POS_2968	(MS1)Gratiogenin	0.0172095	0.0261665	1.52047	0.00185041	0.0220979	0.259652	-0.0512114	-0.0976819	-0.108046	0.00540679	-0.041172	-0.099648	-0.0908571	0.100779	0.0615562	0.0124937	0.170821
POS_3417	(MS1)2,3-Dinor-8-iso pros...	0.0321253	0.0205454	0.63954	0.00188163	0.0220979	0.979332	-0.0294788	-0.0775316	0.0814241	0.0521395	-0.0298141	-0.00754758	7.56022e-05	0.026744	0.0174579	-0.022421	0.00177871
POS_3780	(MS1)Stearidonic acid	0.0273094	0.0203284	0.744373	0.00194554	0.0220979	-0.167904	0.159358	-0.0672926	0.259455	0.126969	0.157858	0.0550301	-0.0430191	-0.171688	0.0157935	-0.0468589	-0.432148
POS_4536	(MS1)Nitrilacarb	0.000805271	0.0553547	68.7404	0.00191334	0.0220979	-0.169931	-0.213772	0.212354	-0.230295	-0.218794	0.114638	-0.0997822	-0.126703	0.0612877	0.146552	-0.156056	0.0104648
POS_5204	(MS1)Cinitapride	0.023982	0.0168948	0.704479	0.00188163	0.0220979	-0.0444373	-0.032011	-0.0221292	0.0300478	0.268374	0.0895292	0.0827023	-0.0375141	-0.0547167	0.0363347	0.0510468	0.836394
POS_5266	POS_5266	0.0248772	0.0183494	0.737599	0.00194554	0.0220979	-0.0467887	-0.0123834	0.45721	-0.0584454	0.049612	0.8566	-0.0361255	-0.0231686	-0.0189587	0.0340668	-0.039408	-0.0258957
POS_5323	(MS1)4-Prenylresveratrol	0.0237579	0.0174223	0.733324	0.00185041	0.0220979	0.914314	-0.0775141	-0.0646795	-0.0473446	0.0140328	-0.0680304	-0.0517418	0.0122999	-0.191996	0.161586	-0.00995446	-0.0118399
POS_5324	(MS1)Magnocurarine	0.0238863	0.0172509	0.722211	0.00191334	0.0220979	0.955162	-0.0523297	-0.0703848	-0.0621838	0.0577386	-0.0137931	-0.0481725	-0.0224307	-0.207233	0.0250806	0.0193692	0.0296998
POS_5325	(MS1)Propafenone	0.0270118	0.017059	0.631539	0.00194554	0.0220979	0.957783	-0.0539925	-0.0790959	-0.0550735	0.065016	-0.0158386	-0.055141	-0.0263239	-0.197023	0.038261	0.0149154	0.0331948
POS_6575	(MS1)Phosphoramide mustar...	0.119054	0.0807606	0.678356	0.00185041	0.0220979	-0.193049	-0.153225	-0.238967	0.000639135	-0.183001	0.0607609	0.0481972	-0.201217	-0.0671859	-0.105845	0.105983	-0.11303
POS_5272	POS_5272	0.0236781	0.0168823	0.712989	0.00197824	0.0223028	0.980028	-0.0353529	-0.0774804	0.0270656	0.0587251	-0.021642	-0.00926814	-0.0086604	-0.0790038	0.011995	-0.00631238	0.029355
POS_6338	POS_6338	0.0154064	0.0298147	1.93521	0.00204514	0.0228876	-0.157197	0.197323	0.187285	0.122871	-0.0309168	-0.181043	0.150559	0.0181279	-0.0174326	-0.0675083	-0.00472398	0.130193
POS_3566	(MS1)Virol B	0.0135487	0.0293476	2.16608	0.0021494	0.0237058	0.83087	-0.0148025	-0.0761947	0.161926	-0.00142056	-0.0976696	0.10262	0.0188692	0.338068	0.0855912	-0.0152458	-0.14119
POS_4629	POS_4629	0.0175284	0.0140913	0.803914	0.0021494	0.0237058	-0.158458	0.110926	0.241634	-0.0116514	0.0215167	-0.200789	0.0298111	-0.0519527	-0.299679	-0.302021	-0.0101294	-0.168509
POS_5322	(MS1)GA	0.0248976	0.0175193	0.703655	0.00218523	0.0237565	0.959302	-0.0556895	-0.0902274	-0.063969	0.0557825	-0.0333625	-0.0448499	-0.0198639	-0.168192	0.0596943	0.0159451	0.00343984
POS_6552	(MS1)Ascorbate	0.0867246	0.0633062	0.729968	0.00218523	0.0237565	-0.0420981	-0.0307281	-0.0389914	0.0450772	0.261917	0.0688627	0.0646376	-0.0433267	-0.0684731	-0.00690701	0.0150008	0.84171
POS_3420	(MS1)4,4-Difluoropregn-5-...	0.0396214	0.0246522	0.622193	0.00233406	0.0251946	-0.148379	-0.218333	0.217117	-0.215995	-0.218391	0.102217	-0.0877145	-0.119646	0.0571337	0.150606	-0.127093	0.0202818
POS_4787	(MS1)Casimiroedine	0.0241259	0.0172922	0.716748	0.00237269	0.0254312	-0.111667	0.0712384	0.931752	-0.13076	-0.0158553	0.141451	-0.0720137	-0.0350279	0.0222635	-0.10482	-0.0284406	-0.0028451
POS_5268	(MS1)Rhodojaponin I	0.025149	0.0188248	0.74853	0.00245171	0.0259132	-0.0565443	-0.0153582	0.455265	-0.0560644	0.0518438	0.856967	-0.0375756	-0.0263217	-0.0371365	0.0360444	-0.0357545	-0.00212195
POS_5533	(MS1)L-Cladinose	0.01798	0.0114621	0.637492	0.00245171	0.0259132	0.953333	-0.0923192	-0.0611063	-0.0940465	0.0362482	-0.0172714	-0.0412481	0.00948648	-0.173188	-0.0651455	0.0472797	-0.00358746
POS_5267	(MS1)Terpendole I	0.025053	0.0186799	0.745617	0.00257476	0.0270261	-0.0541608	0.00287053	0.450782	-0.0621786	0.0532115	0.860099	-0.0366369	-0.0303533	-0.0306714	0.0221626	-0.0412785	-0.00815764
POS_7	Adenosine	0.0143053	0.0272713	1.90638	0.00261702	0.0270959	0.979502	-0.0393479	-0.0829218	0.0225019	0.0698506	-0.0412268	-0.00630479	-0.0151599	-0.0793945	0.0221702	-0.0134083	0.00744027
POS_5273	(MS1)Bisphenol A diglycid...	0.0235324	0.0170413	0.724164	0.00261702	0.0270959	-0.0793706	0.0745265	-0.247879	-0.00983065	0.130292	-0.270365	-0.0147188	-0.0345969	-0.143785	0.112947	-0.0102045	0.0400362
POS_4785	POS_4785	0.025349	0.017539	0.691901	0.00265991	0.0273539	-0.0941269	0.0205384	0.890828	-0.0974525	-0.00952027	0.249112	-0.0607698	-0.0484218	0.0228686	-0.144977	-0.0452745	0.0222009
POS_4766	POS_4766	0.0224714	0.0172729	0.768659	0.00270344	0.027615	-0.133973	-0.04589	0.920664	-0.113816	0.0193733	0.154037	-0.0460757	-0.0451328	-0.0366653	0.0703552	0.0117026	0.019521
POS_4771	POS_4771	0.0228087	0.0170588	0.747906	0.00274762	0.0278792	-0.144319	-0.0429281	0.92503	-0.108959	0.0184158	0.080531	-0.0307821	-0.040806	-0.0574761	0.0801523	0.0415643	0.0221927
POS_5645	(MS1)Cyclohexylamine	0.239881	0.100561	0.419211	0.00279247	0.0281466	0.0397522	-0.333595	0.0834291	-0.225209	0.0493087	0.0778385	0.0808092	-0.042207	0.110561	0.121795	0.145984	0.0685095
POS_4807	POS_4807	0.025349	0.0178109	0.702627	0.00288416	0.0286908	0.958187	-0.0547551	-0.0744166	-0.063383	0.0447532	-0.0239613	-0.0550286	-0.0218434	-0.20308	0.0413035	0.00966911	-0.00729783
POS_5326	(MS1)Asparaginyl-Tryptoph...	0.0239062	0.0173402	0.725343	0.00288416	0.0286908	-0.0512994	0.0287943	0.728589	0.0106449	0.0986892	0.256359	-0.0778746	-0.0451506	-0.0553588	0.171131	0.0582045	0.128789
POS_5451	(MS1)Triphenylsilanol	0.0225904	0.0133392	0.590479	0.00297859	0.0294377	0.957717	-0.0921915	-0.0334759	-0.0621598	0.00240807	0.0121932	-0.0249985	0.0300383	-0.108208	-0.0558777	0.0141566	-0.0297072
POS_4765	POS_4765	0.0226209	0.0175854	0.777396	0.00307583	0.0302027	-0.159039	-0.0254834	0.922587	-0.115051	0.0324965	0.141923	-0.0403184	-0.0640548	-0.0486051	0.0741391	0.0233895	0.0457473
POS_7433	(MS1)2-Aminobenzenesulfot...	0.0322575	0.0239272	0.741755	0.00312554	0.030494	-0.0232585	-0.114171	0.227058	-0.0732325	-0.026557	-0.12137	-0.0579666	-0.0940265	0.00245961	0.11812	-0.0534486	0.290178
POS_4767	(MS1)Pantethine	0.022227	0.0160139	0.720469	0.00327906	0.0317881	-0.128311	-0.0530858	0.903575	-0.126819	0.0769627	0.139629	0.0048655	-0.029902	-0.0589363	0.0908009	0.000708653	0.00582304
POS_3735	(MS1)6-Methylergoline	0.00261684	0.0456771	17.455	0.00349445	0.0330345	0.0443083	-0.0417167	-0.135421	0.0705143	-0.0596976	-0.0562877	0.871512	-0.0313085	-0.0122658	-0.00802405	-0.0768624	-0.0333895
POS_4661	POS_4661	0.0255479	0.0179345	0.701995	0.00349445	0.0330345	-0.158846	0.157885	-0.0734821	-0.0381256	-0.0131209	0.0491485	-0.0093162	-0.140117	-0.174099	0.0103582	0.181331	-0.0617447
POS_4949	POS_4949	0.0254382	0.0155368	0.610766	0.00349445	0.0330345	-0.0763441	0.0453621	0.457505	-0.0752667	0.168475	0.20776	0.0543555	-0.0709284	-0.00969363	0.411322	-0.00994821	0.18072
POS_6665	(MS1)Thymidine	0.0176723	0.0224498	1.27034	0.00343943	0.0330345	-0.0759106	0.00117893	0.748547	-0.159734	-0.0514027	0.143153	-0.118156	-0.0343778	0.067555	-0.330079	-0.130042	-0.0991708
POS_3506	POS_3506	0.00479094	0.0343963	7.17946	0.00355027	0.0331504	0.0811717	0.193362	-0.134516	0.932631	-0.118342	-0.0495764	0.099811	-0.025815	0.0899754	-0.0390396	0.0223801	-0.0513314
POS_5445	(MS1)Levallorphan	0.0219329	0.0155565	0.709277	0.00355027	0.0331504	0.939346	-0.0969968	-0.0291521	-0.0910283	-0.0394483	-0.0428588	-0.0321615	-0.00129723	-0.132407	-0.0508027	0.0242608	-0.0622746
POS_4464	(MS1)Leukotriene E3	0.0296024	0.0161446	0.545382	0.00360691	0.0334738	0.822592	-0.106574	-0.0776324	-0.145537	0.0253626	-0.0280772	-0.079141	0.217664	-0.320027	0.241865	-0.0255719	0.00478519
POS_4708	POS_4708	0.0314771	0.0205583	0.653121	0.00378176	0.0348839	0.805119	0.0231811	-0.0301226	0.168708	-0.0374467	0.0161807	0.139505	0.028853	0.190593	0.025891	-0.0655908	-0.00196586
POS_4812	(MS1)Trp-P-1	0.000755972	0.0206273	27.2858	0.00384174	0.0352237	-0.119848	0.227991	-0.065457	0.203894	0.162471	0.115732	0.0256789	-0.01979	-0.164306	0.0349427	-0.0475608	-0.348154
POS_3517	POS_3517	0.00643449	0.0345574	5.37065	0.00402689	0.0367002	0.107326	0.197483	-0.126352	0.885102	-0.106354	-0.0414927	0.152507	-0.0134467	0.209426	-0.0703479	0.0183085	-0.0685923
POS_4698	POS_4698	0.0317116	0.0240696	0.759016	0.00409039	0.0368377	0.727412	0.00600972	-0.113782	0.112137	0.0154245	-0.0410393	0.196631	0.464736	0.339898	0.0904878	0.0129805	-0.0591398
POS_4705	(MS1)LysoPE(0:0/20:3(11Z,...	0.0144868	0.015657	1.08077	0.00409039	0.0368377	0.128008	-0.0716977	-0.115587	-0.0222503	-0.0421113	-0.0354516	-0.00364443	0.966406	0.0352802	0.00849605	-0.009185	-0.0859997
POS_5531	(MS1)Pymetrozine	0.0186897	0.0124662	0.667009	0.00415479	0.0371976	0.952466	-0.0753634	-0.0370647	-0.100502	0.0279258	-0.0237275	-0.053049	0.00504629	-0.183435	-0.0699641	0.0397629	-0.0233816
POS_2875	POS_2875	0.0207177	0.0265624	1.28211	0.00422011	0.0375614	-0.210795	0.510312	0.0167045	-0.187737	-0.0763857	-0.0751644	-0.1085	-0.148772	-0.0181186	-0.00987184	-0.196287	-0.145845
POS_4794	(MS1)Vardenafil	0.0265008	0.0203605	0.768299	0.00435355	0.0385239	-0.0715445	0.0691369	0.91656	-0.0626568	0.0332436	0.191699	-0.0431683	-0.0412922	-0.0431221	0.0176324	0.00468206	-0.0192279
POS_4641	POS_4641	0.0220533	0.018613	0.844	0.00449081	0.0392817	0.946801	-0.0836988	-0.05567	-0.116858	0.0188461	-0.0168933	-0.0377191	0.0180969	-0.179849	-0.0721943	0.0798394	7.66371e-05
POS_5532	(MS1)Goniothalenol	0.0190276	0.0116475	0.612135	0.00449081	0.0392817	-0.0593082	0.0645621	-0.0446165	0.021116	0.00301455	0.0495287	-0.162751	-0.0223676	0.0184972	-0.125454	-0.164594	0.359039
POS_5288	POS_5288	0.0230928	0.017216	0.745516	0.0045609	0.0396668	0.937529	-0.00730331	-0.0675814	0.203289	0.0248404	0.013981	0.111553	0.0212269	0.118906	0.0257695	-0.00578485	-0.0242564
POS_5660	(MS1)alpha-Amylcinmaldehy...	0.024304	0.0166913	0.686774	0.00477715	0.0413115	-0.0760189	-0.0682537	0.507621	-0.128739	-0.0124319	0.304783	-0.0630578	-0.0417157	0.157253	-0.413232	-0.171183	-0.0715678
POS_5422	(MS1)Cyclobenzaprine	0.0196727	0.0350359	1.78093	0.00492642	0.0423617	-0.122269	0.00467587	-0.0123054	0.0938273	-0.178813	-0.054693	-0.0768381	-0.0531885	-0.0265295	0.0525497	0.90934	0.0803539
POS_4334	(MS1)LysoPC(20:4(5Z,8Z,11...	0.0252482	0.017413	0.689672	0.00507991	0.0431934	0.87253	-0.0410047	-0.076371	0.14158	0.0132295	-0.0777225	0.050095	0.0117711	-0.0574248	0.333056	-0.0480678	0.00497821
POS_4950	POS_4950	0.0249155	0.0160138	0.642725	0.00507991	0.0431934	-0.0918336	-0.00632242	0.755836	-0.164413	-0.0556477	0.157262	-0.117614	-0.0321959	0.064261	-0.326176	-0.121059	-0.102012
POS_5274	(MS1)Acetylintermedine	0.02818	0.0200419	0.711211	0.00531825	0.0449687	0.673065	-0.0547937	-0.105902	-0.0356828	-0.00288477	-0.0452654	-0.0321088	0.704599	-0.0789617	-0.0162832	-0.010117	-0.0141991
POS_4640	(MS1)Cypridi luciferin	0.0330632	0.0267678	0.809596	0.00573801	0.04825	0.763402	-0.00709434	-0.0581256	0.195304	-0.00399942	-0.0544616	0.239412	0.13775	0.462139	0.0116569	0.0283455	-0.0626518
POS_4784	POS_4784	0.0231233	0.017083	0.73878	0.00591411	0.0494576	-0.110152	0.0539805	0.877689	-0.073518	0.0111317	0.238143	-0.0720867	-0.0413913	0.0499731	-0.14646	-0.0474309	-0.0563872
