## Supplemental Table1-7 for "Unbalanced dietary patterns contribute to the pathogenesis of precocious puberty by affecting gut microbiota and host metabolites": Table S5. Gut microbiome, serum metabolism, clinical laboratory tests and phenotype difference between PP subtypes.csv

Microbiome
Factor	N_normal	N_Subtype1	N_Subtype2	N_Subtype3	Mean_normal	Mean_Subtype1	Mean_Subtype2	Mean_Subtype3	p_Subtype1_vs_Subtype2	p_Subtype2_vs_Subtype3	p_Subtype1_vs_Subtype3
Factor1	41	22	16	12	-0.142794684	0.546462415	0.25629165	-0.153174522	0.459821689	0.329609605	0.047472255
Factor2	41	22	16	12	-0.123476701	0.225799405	0.436893768	0.169832945	0.72274884	0.546169565	0.745682542
Factor3	41	22	16	12	-0.101868738	-0.175379309	0.008416275	0.075740259	0.139332584	0.577468662	0.03660209
Factor4	41	22	16	12	-0.065185186	-0.186899622	-0.263607336	0.065251484	0.57428856	0.070213707	0.066075311
Factor5	41	22	16	12	-0.347807524	0.081848109	0.254462913	0.188687736	0.248886098	0.816445454	0.564209715
Factor6	41	22	16	12	-0.044878075	0.194284668	0.083764173	0.222907435	0.657415475	0.577468662	0.718566731
Factor7	41	22	16	12	0.175841646	-0.298568834	0.471777258	-0.024814754	0.015334516	0.137394826	0.564209715
Factor8	41	22	16	12	-0.207954664	0.237134433	0.214034415	0.299394391	0.836041614	0.609587628	0.80083818
Factor9	41	22	16	12	-0.306381802	0.228795842	0.142930768	-0.020353964	0.745013197	0.889235607	0.449177202
Factor10	41	22	16	12	-0.261700164	-0.048859671	-0.152117943	0.394885581	0.459821689	0.009329585	0.004413858
Metabolism
Factor	N_normal	N_Subtype1	N_Subtype2	N_Subtype3	Mean_normal	Mean_Subtype1	Mean_Subtype2	Mean_Subtype3	p_Subtype1_vs_Subtype2	p_Subtype2_vs_Subtype3	p_Subtype1_vs_Subtype3
Factor1	45	32	27	18	0.387647119	0.108686338	-0.819142451	-0.462120559	9.58E-10	0.00280161	0.000636159
Factor2	45	32	27	18	-0.445861985	0.623574908	0.215423468	-0.11025434	0.021596427	0.47262392	0.002778173
Factor3	45	32	27	18	0.270604092	-0.25115481	-0.100675084	0.161915977	0.855132141	0.144399792	0.030571241
Factor4	45	32	27	18	-0.500119177	1.084200757	-0.786010899	0.487422944	1.36E-10	4.00E-08	0.043266288
Factor5	45	32	27	18	0.352397809	-0.2345624	-0.173321271	-0.119208428	0.420029931	0.963042019	0.656573687
Factor6	45	32	27	18	0.305889542	-0.019793541	-0.263475339	0.068364487	0.532762135	0.171647929	0.454569836
Factor7	45	32	27	18	-0.255890997	0.5384268	-0.117089991	0.052055627	0.784191229	0.834827329	0.671246891
Factor8	45	32	27	18	0.038483285	0.02105405	-0.192094191	0.127693241	0.009276779	0.164499699	0.157129741
Factor9	45	32	27	18	0.277295805	0.149940819	-0.348281219	-0.701295213	0.012589306	0.063816245	0.002778173
Factor10	45	32	27	18	0.178290726	-0.1401184	-0.302213982	0.099248675	0.532762135	0.090782654	0.40729491
Factor11	45	32	27	18	-0.227996165	-0.046435859	0.372983048	-0.192590093	0.148351467	0.082277773	0.887491458
Factor12	45	32	27	18	0.408721898	0.016748039	-0.422289389	-0.117766246	0.139995442	0.366227454	0.95165077
Clinical laboratory tests
Factor	N_normal	N_Subtype1	N_Subtype2	N_Subtype3	Mean_normal	Mean_Subtype1	Mean_Subtype2	Mean_Subtype3	p_Subtype1_vs_Subtype2	p_Subtype2_vs_Subtype3	p_Subtype1_vs_Subtype3
FT3	42	31	15	16	5.60452381	5.697741935	5.378666667	5.520625	0.149559981	0.395401747	0.24303496
FT4	42	31	15	16	14.62238095	14.71774194	14.37666667	14.76875	0.906732011	0.968469055	0.744776493
TSH	42	31	15	17	1.948571429	2.307419355	2.118666667	2.65	0.526947509	0.664091243	0.650767726
FSH	42	31	20	16	1.823095238	2.238064516	1.903	3.188125	0.678293341	0.566615521	0.551881865
LH	42	31	20	18	0.070952381	0.266774194	0.073	0.255	0.024601705	0.135961854	0.763631073
PRG	42	31	21	17	0.155	0.136774194	0.114761905	0.120588235	0.341546736	0.217564721	0.738279429
PRL	42	31	21	17	13.57595238	11.92322581	12.76142857	16.61294118	0.247576586	0.953178558	0.171041102
E2	42	31	21	17	17.53952381	16.26709677	13.56666667	19.21117647	0.44449744	0.134328161	0.342872065
TES	42	31	21	17	7.256428571	9.656129032	5.852380952	7.938235294	0.006658239	0.091396596	0.497110069
beta-HCG	0	29	15	16		1.2	1.2	1.2	1	1	1
COR	0	20	11	16		207.165	166.5272727	250.60625	0.247676268	0.026378949	0.251759499
ACTH	0	4	5	0		21.1	17.332		0.391267279
AFP	0	28	14	13		2.761692857	2.228828571	2.198161538	0.810225427	0.466679469	0.400629378
CEA	0	28	14	13		1.257139286	1.07455	1.085930769	0.957442379	0.734095182	0.988823363
FSH-30min	0	13	8	8		9.696153846	10.26	7.12875	0.828004133	0.207578442	0.192379456
FSH-60min	0	13	8	8		12.34307692	14.10625	9.3725	0.293672187	0.074203411	0.27734176
LH/FSH-30min	0	13	8	8		0.582980637	0.591160695	0.682955728	0.03571127	0.247995815	0.828004133
LH/FSH-60min	0	13	8	8		0.518867505	0.450404093	0.570818138	0.070215641	0.207578442	0.77205897
Cu	41	18	14	8	15.07560976	16.07777778	14.19285714	16.575	0.090948546	0.412770234	0.802587349
Zn	41	18	14	8	68.48536585	69.02222222	59.09285714	72.8	0.012841344	0.011558724	0.48740353
Ca	41	18	14	8	1.579512195	1.577777778	1.482857143	1.61875	0.025011526	0.047780154	0.718016387
Mg	41	18	14	8	1.352682927	1.43	1.372857143	1.4575	0.040238677	0.412770234	0.802587349
Fe	41	18	14	8	7.913902439	7.883888889	7.698571429	8.0275	0.216989496	0.183214979	0.23230416
pb	41	2	2	2	16.84146341	18.65	23	31	0.438578026	1	0.438578026
Insulin	0	0	0	0
IGF	0	4	5	6		338.25	183	254.6666667	0.086410733	0.067889155	0.669815358
VD	0	0	1	0			17.37
Phenotype
Factor	N_normal	N_Subtype1	N_Subtype2	N_Subtype3	Mean_normal	Mean_Subtype1	Mean_Subtype2	Mean_Subtype3	p_Subtype1_vs_Subtype2	p_Subtype2_vs_Subtype3	p_Subtype1_vs_Subtype3
Uterine volume	0	30	20	17		1.690791667	1.21888844	1.632246	0.32696467	0.902974736	0.549980032
Right ovarian volume	0	30	20	17		2.1747726	1.79288494	1.9903576	0.184575609	0.636655917	0.506555169
Follicles above 0.4cm(right)	0	30	20	16		1.866666667	1.4	1.9375	0.532763569	0.503782406	0.88083458
Follicles max(right)	0	24	17	14		0.666666667	0.676470588	0.414285714	0.560444274	0.720906242	0.317976177
Left ovarian volume	0	30	20	17		1.65211508	1.5871625	2.9813476	0.928991884	0.152036065	0.126590598
Follicles above 0.4cm(left)	0	30	20	16		1.3	1.35	2.3125	0.634593954	0.251759499	0.162916816
Follicles max(left)	0	21	15	14		0.385714286	0.68	0.407142857	0.98719953	0.694472964	0.661580012
Right breast volume	0	17	13	9		3.53969	1.956411262	4.69931	0.249763845	0.088597933	0.726091627
Left breast volume	0	16	14	8		3.255450275	1.4025374	5.97146165	0.244433985	0.060526319	0.425983117
Breast development	0	20	12	9		0.9	0.916666667	1	0.937947457	0.749119133	0.671373241
Bone age	0	28	16	17		8.35	8.44375	8.658823529	0.714393038	0.80092253	0.699295929
Bone age diagnosis	0	21	11	11		0.428571429	0.818181818	0.727272727	0.211375038	0.532747378	0.462945306
Menstruation	0	28	16	15		0	0	0	1	1	1
