## Supplemental Table1-7 for "Unbalanced dietary patterns contribute to the pathogenesis of precocious puberty by affecting gut microbiota and host metabolites": Table S6. Latent factors of life styles.xlsx

### Sheet: 4. LifeStyle_fa_variables
	Life Style	Variable	Normal(mean/ratio)	PP(mean/ratio)	Foldchage/Oddratio	p_value	FDR	Loading	Latent factor	Latent factor name
Dietary patterns
Like fruit	Dietary patterns	Like fruit	0.536585	0.372093	0.511785	0.0876964	0.32064	0.250882	Factor1	Health foods
Cereal	Dietary patterns	Cereal	2.87179	1.84483	0.642395	0.00566744	0.0445985	0.778792	Factor1	Health foods
Tubers	Dietary patterns	Tubers	1.79487	0.87931	0.489901	1.6763e-05	0.000653757	0.699315	Factor1	Health foods
Vegetables	Dietary patterns	Vegetables	2.87179	1.56897	0.546336	7.54711e-05	0.00212249	0.777424	Factor1	Health foods
Fruits	Dietary patterns	Fruits	2.79487	1.65517	0.592218	0.000255497	0.00421743	0.771712	Factor1	Health foods
Livestock	Dietary patterns	Livestock	2.48718	1.43103	0.575364	9.07048e-05	0.00212249	0.735453	Factor1	Health foods
Seafood	Dietary patterns	Seafood	1.66667	0.655172	0.393103	2.01351e-07	2.35581e-05	0.767937	Factor1	Health foods
Freshwater products	Dietary patterns	Freshwater products	1.46154	0.535714	0.366541	6.68042e-07	3.90805e-05	0.73341	Factor1	Health foods
eggs	Dietary patterns	eggs	2.4359	1.59649	0.655402	0.00912734	0.053395	0.698779	Factor1	Health foods
Milk and dairy products	Dietary patterns	Milk and dairy products	2.38462	1.40351	0.588568	0.000423772	0.00495813	0.735911	Factor1	Health foods
Bean products	Dietary patterns	Bean products	1.71795	0.842105	0.490181	0.000113148	0.00220638	0.704618	Factor1	Health foods
Nuts	Dietary patterns	Nuts	1.5641	0.824561	0.527179	0.000288371	0.00421743	0.688519	Factor1	Health foods
Fungi	Dietary patterns	Fungi	2.05128	0.631579	0.307895	0.000600098	0.00638286	0.58693	Factor1	Health foods
Grease	Dietary patterns	Grease	2.60526	1.63158	0.626263	0.00609895	0.0445985	0.750274	Factor1	Health foods
Drink	Dietary patterns	Drink	1.74359	0.614035	0.352167	0.0259613	0.126561	0.519813	Factor1	Health foods
Fried food	Dietary patterns	Fried food	0.974359	0.508772	0.522161	0.00111416	0.010863	0.451252	Factor1	Health foods
Sweets	Dietary patterns	Sweets	1.79487	1.01754	0.566917	0.000417844	0.00495813	0.539884	Factor1	Health foods
Puffed food	Dietary patterns	Puffed food	0.923077	0.660714	0.715774	0.0632696	0.246752	0.488365	Factor1	Health foods
Pickles	Dietary patterns	Pickles	0.461538	0.385965	0.836257	0.773953	1	0.271379	Factor1	Health foods
Fried food	Dietary patterns	Fried food	0.974359	0.508772	0.522161	0.00111416	0.010863	-0.469848	Factor2	Less junk food
Sweets	Dietary patterns	Sweets	1.79487	1.01754	0.566917	0.000417844	0.00495813	-0.556184	Factor2	Less junk food
Barbecue	Dietary patterns	Barbecue	0.358974	0.298246	0.830827	0.657139	0.99851	-0.378609	Factor2	Less junk food
Puffed food	Dietary patterns	Puffed food	0.923077	0.660714	0.715774	0.0632696	0.246752	-0.630783	Factor2	Less junk food
Tonic	Dietary patterns	Tonic	0.179487	0.125	0.696429	0.716805	1	-0.411037	Factor2	Less junk food
More fried food	Dietary patterns	More fried food	0.0487805	0.151163	3.4726	0.141097	0.423291	-0.301351	Factor3	Less snacks and drink
More Snacks	Dietary patterns	More Snacks	0.195122	0.151163	0.734589	0.611249	0.976437	-0.633283	Factor3	Less snacks and drink
More drink	Dietary patterns	More drink	0.0487805	0.104651	2.27922	0.501075	0.946673	-0.479683	Factor3	Less snacks and drink
More planting ingredients	Dietary patterns	More planting ingredients	0.0731707	0.0232558	0.301587	0.327446	0.722853	-0.275689	Factor3	Less snacks and drink
Drink	Dietary patterns	Drink	1.74359	0.614035	0.352167	0.0259613	0.126561	-0.414978	Factor3	Less snacks and drink
Barbecue	Dietary patterns	Barbecue	0.358974	0.298246	0.830827	0.657139	0.99851	-0.251187	Factor3	Less snacks and drink
Add complementary food age	Dietary patterns	Add complementary food age	5.62857	5.96078	1.05902	0.490162	0.946673	0.978666	Factor4	Add complementary food age
Like vegetables	Dietary patterns	Like vegetables	0.243902	0.0930233	0.317949	0.0302905	0.136307	-0.358435	Factor5	More meat and less vegetables
Like meat	Dietary patterns	Like meat	0.609756	0.348837	0.342857	0.00730008	0.0474505	0.33348	Factor5	More meat and less vegetables
More meat and less vegetables	Dietary patterns	More meat and less vegetables	0.414634	0.209302	0.373702	0.0199371	0.104181	0.794516	Factor5	More meat and less vegetables
More vegetables and less meat	Dietary patterns	More vegetables and less meat	0.146341	0.116279	0.767544	0.775531	1	-0.313451	Factor5	More meat and less vegetables
Uniform meat and vegetables	Dietary patterns	Uniform meat and vegetables	0.195122	0.232558	1.25	0.819305	1	-0.278709	Factor5	More meat and less vegetables
More Snacks	Dietary patterns	More Snacks	0.195122	0.151163	0.734589	0.611249	0.976437	-0.274813	Factor6	MSG
Cereal	Dietary patterns	Cereal	2.87179	1.84483	0.642395	0.00566744	0.0445985	-0.27414	Factor6	MSG
Barbecue	Dietary patterns	Barbecue	0.358974	0.298246	0.830827	0.657139	0.99851	-0.507883	Factor6	MSG
Pickles	Dietary patterns	Pickles	0.461538	0.385965	0.836257	0.773953	1	-0.349691	Factor6	MSG
MSG	Dietary patterns	MSG	0.410256	0.270833	0.660156	0.617576	0.976437	-0.590642	Factor6	MSG
Like vegetables	Dietary patterns	Like vegetables	0.243902	0.0930233	0.317949	0.0302905	0.136307	0.293561	Factor7	Buying ingredients
Like meat	Dietary patterns	Like meat	0.609756	0.348837	0.342857	0.00730008	0.0474505	0.316581	Factor7	Buying ingredients
More buying ingredients	Dietary patterns	More buying ingredients	0.317073	0.174419	0.455038	0.107538	0.340052	0.631092	Factor7	Buying ingredients
Uniform meat and vegetables	Dietary patterns	Uniform meat and vegetables	0.195122	0.232558	1.25	0.819305	1	0.38054	Factor7	Buying ingredients
Sweets	Dietary patterns	Sweets	1.79487	1.01754	0.566917	0.000417844	0.00495813	0.261517	Factor7	Buying ingredients
All meat	Dietary patterns	All meat	0	0.0232558	inf	1	1	-0.822712	Factor8	All meat
Vegetables	Dietary patterns	Vegetables	2.87179	1.56897	0.546336	7.54711e-05	0.00212249	0.282619	Factor8	All meat
Tonic	Dietary patterns	Tonic	0.179487	0.125	0.696429	0.716805	1	-0.254074	Factor8	All meat
Like vegetables	Dietary patterns	Like vegetables	0.243902	0.0930233	0.317949	0.0302905	0.136307	0.286235	Factor9	Fresh foods
More organic ingredients	Dietary patterns	More organic ingredients	0.0243902	0.0232558	0.952381	1	1	0.340208	Factor9	Fresh foods
Seafood	Dietary patterns	Seafood	1.66667	0.655172	0.393103	2.01351e-07	2.35581e-05	0.355145	Factor9	Fresh foods
Freshwater products	Dietary patterns	Freshwater products	1.46154	0.535714	0.366541	6.68042e-07	3.90805e-05	0.276049	Factor9	Fresh foods
eggs	Dietary patterns	eggs	2.4359	1.59649	0.655402	0.00912734	0.053395	-0.284909	Factor9	Fresh foods
Grease	Dietary patterns	Grease	2.60526	1.63158	0.626263	0.00609895	0.0445985	-0.416375	Factor9	Fresh foods
Barbecue	Dietary patterns	Barbecue	0.358974	0.298246	0.830827	0.657139	0.99851	0.265817	Factor9	Fresh foods
Living environment
Residence	Living environment	Residence	0.0487805	0.238095	6.09375	0.0109944	0.0612544	0.435393	Factor1
Pet	Living environment	Pet	0.0512821	0.0823529	1.66026	0.718312	1	0.454448	Factor1
Pure water	Living environment	Pure water	0.282051	0.218391	0.71123	0.499331	0.946673	-0.661074	Factor1
Mineral water	Living environment	Mineral water	0.131579	0.0804598	0.5775	0.509517	0.946673	-0.28935	Factor1
Natural water	Living environment	Natural water	0.631579	0.448276	0.473958	0.0799269	0.30166	0.756229	Factor1
Bowel dysfunction person	Living environment	Bowel dysfunction person	0.0512821	0.0344828	0.660714	0.644546	0.996163	0.343258	Factor1
Chew feeding	Living environment	Chew feeding	0.102564	0.091954	0.886076	1	1	0.436136	Factor1
Maternal pregnancy and childbirth
Cesarean section	maternal pregnancy and childbirth	Cesarean section	0.487805	0.512195	1.1025	0.849656	1	1.01982	Factor1
Cesarean or Shun	maternal pregnancy and childbirth	Cesarean or Shun	0.487805	0.512195	1.1025	0.849656	1	1.01982	Factor1
snacks	maternal pregnancy and childbirth	snacks	0.097561	0.0111111	0.103933	0.0331439	0.143623	0.502197	Factor2
Drinking or alcoholic beverages	maternal pregnancy and childbirth	Drinking or alcoholic beverages	0.025	0	0	0.307692	0.705882	1.05238	Factor2
Bad mood	maternal pregnancy and childbirth	Bad mood	0.0487805	0.0111111	0.219101	0.230674	0.586713	0.57556	Factor2
stay up late	maternal pregnancy and childbirth	stay up late	0.0731707	0.0111111	0.142322	0.0905268	0.320959	0.48553	Factor2
Folic acid supplement	maternal pregnancy and childbirth	Folic acid supplement	0.829268	0.588889	0.294913	0.00903761	0.053395	0.344362	Factor3
More fruits	maternal pregnancy and childbirth	More fruits	0.475	0.288889	0.449013	0.0471845	0.197164	0.905874	Factor3
More vegetables	maternal pregnancy and childbirth	More vegetables	0.414634	0.211111	0.377796	0.02048	0.104181	0.788429	Factor3
More meat	maternal pregnancy and childbirth	More meat	0.170732	0.0674157	0.351119	0.111488	0.343266	0.285488	Factor3
Reproductive age(M)	maternal pregnancy and childbirth	Reproductive age(M)	29.2895	27.7683	0.948064	0.0540304	0.217985	0.907349	Factor4
Reproductive age(F)	maternal pregnancy and childbirth	Reproductive age(F)	30.1081	29.1358	0.967706	0.172837	0.482878	0.930372	Factor4
Conception type	maternal pregnancy and childbirth	Conception type	0.0243902	0.0114943	0.465116	0.539739	0.946673	0.305309	Factor4
Medication during pregnancy	maternal pregnancy and childbirth	Medication during pregnancy	0.0487805	0.125	2.78571	0.224034	0.582487	-0.277654	Factor5
Secretory disorders during pregnancy	maternal pregnancy and childbirth	Secretory disorders during pregnancy	0.0731707	0.0114943	0.147287	0.0964276	0.331506	-0.303663	Factor5
Buy food	maternal pregnancy and childbirth	Buy food	0.0487805	0.0555556	1.14706	1	1	-0.968933	Factor5
snacks	maternal pregnancy and childbirth	snacks	0.097561	0.0111111	0.103933	0.0331439	0.143623	-0.283823	Factor5
Oxytocin	maternal pregnancy and childbirth	Oxytocin	0.0731707	0.0588235	0.791667	0.714447	1	-0.270637	Factor5
Physical condition
Abdomen distend	physical condition	Abdomen distend	0.0487805	0.0253165	0.506494	0.605306	0.976437	0.505526	Factor1
Diarrhea	physical condition	Diarrhea	0.121951	0.126582	1.04348	1	1	0.257258	Factor1
Smelly urine	physical condition	Smelly urine	0.0243902	0	0	0.341667	0.740278	0.986544	Factor1
Perianal red	physical condition	Perianal red	0.0243902	0.0126582	0.512821	1	1	0.700889	Factor1
Antibiotics(1 month)	physical condition	Antibiotics(1 month)	0.121951	0.091954	0.729114	0.754649	1	0.291568	Factor1
Sleep disorder	physical condition	Sleep disorder	0.0243902	0.025	1.02564	1	1	0.971339	Factor2
Black spots in white eyeballs	physical condition	Black spots in white eyeballs	0	0.0379747	inf	0.550203	0.946673	0.327704	Factor2
Oral malodor	physical condition	Oral malodor	0.341463	0.316456	0.892857	0.838376	1	0.970632	Factor3
Dental caries	physical condition	Dental caries	0.3	0.0759494	0.191781	0.00231417	0.0208275	0.408714	Factor4	Health cares
Vaccinated normally	physical condition	Vaccinated normally	0.756098	0.482143	0.300334	0.00720691	0.0474505	0.3835	Factor4
Vitamins(1 month)	physical condition	Vitamins(1 month)	0.317073	0.137931	0.344615	0.0296923	0.136307	0.589404	Factor4
Physical condition of parents
Abdomen distend(F)	physical condition of parents	Abdomen distend(F)	0.0243902	0.021978	0.898876	1	1	-0.426513	Factor1
Diarrhea(F)	physical condition of parents	Diarrhea(F)	0.0487805	0.0549451	1.13372	1	1	-0.404469	Factor1
Gastric acid regurgitation(F)	physical condition of parents	Gastric acid regurgitation(F)	0.0487805	0.021978	0.438202	0.58777	0.976437	-0.552665	Factor1
Hypertension(F)	physical condition of parents	Hypertension(F)	0.0731707	0.032967	0.431818	0.374048	0.791764	-0.290676	Factor1
Heart disease(F)	physical condition of parents	Heart disease(F)	0	0.010989	inf	1	1	-0.957617	Factor1
Hypertension(F)	physical condition of parents	Hypertension(F)	0.0731707	0.032967	0.431818	0.374048	0.791764	0.947349	Factor2
Hyperlipidemia(F)	physical condition of parents	Hyperlipidemia(F)	0.0243902	0.010989	0.444444	0.526371	0.946673	0.62332	Factor2
Bronchial disorders(F)	physical condition of parents	Bronchial disorders(F)	0	0.010989	inf	1	1	-0.965316	Factor3
Immunocompromised(F)	physical condition of parents	Immunocompromised(F)	0.0243902	0.010989	0.444444	0.526371	0.946673	-0.512896	Factor3
Astriction(M)	physical condition of parents	Astriction(M)	0.0731707	0.105263	1.4902	0.754035	1	-0.966096	Factor4
Irregular menstruation(M)	physical condition of parents	Irregular menstruation(M)	0.097561	0.0421053	0.406593	0.242201	0.590365	-0.288091	Factor4
Abdomen distend(F)	physical condition of parents	Abdomen distend(F)	0.0243902	0.021978	0.898876	1	1	0.861908	Factor5
Astriction(F)	physical condition of parents	Astriction(F)	0.0731707	0.021978	0.284644	0.173341	0.482878	0.358375	Factor5
Abdomen distend(M)	physical condition of parents	Abdomen distend(M)	0	0.0105263	inf	1	1	0.421384	Factor6
Irregular menstruation(M)	physical condition of parents	Irregular menstruation(M)	0.097561	0.0421053	0.406593	0.242201	0.590365	0.865228	Factor6
Urticaria(F)	physical condition of parents	Urticaria(F)	0	0.021978	inf	1	1	0.288742	Factor6
Rheumatism(M)	physical condition of parents	Rheumatism(M)	0	0.0105263	inf	1	1	0.355109	Factor7
Immunocompromised(M)	physical condition of parents	Immunocompromised(M)	0.121951	0.0526316	0.4	0.168003	0.482878	0.891384	Factor7
Menarche age(M)	physical condition of parents	Menarche age(M)	13.1111	13.1696	1.00446	0.770279	1	-0.905608	Factor8
Gastric acid regurgitation(M)	physical condition of parents	Gastric acid regurgitation(M)	0.025	0.0421053	1.71429	1	1	-0.678946	Factor9
Immunocompromised(M)	physical condition of parents	Immunocompromised(M)	0.121951	0.0526316	0.4	0.168003	0.482878	-0.312239	Factor9
Abdomen distend(F)	physical condition of parents	Abdomen distend(F)	0.0243902	0.021978	0.898876	1	1	-0.252909	Factor9
Diarrhea(F)	physical condition of parents	Diarrhea(F)	0.0487805	0.0549451	1.13372	1	1	-0.432348	Factor9
Diarrhea(M)	physical condition of parents	Diarrhea(M)	0.0487805	0.0526316	1.08333	1	1	0.419999	Factor10
Hyperglycemia(M)	physical condition of parents	Hyperglycemia(M)	0.0243902	0.0105263	0.425532	0.513617	0.946673	0.618207	Factor10
Irregular menstruation(M)	physical condition of parents	Irregular menstruation(M)	0.097561	0.0421053	0.406593	0.242201	0.590365	0.301773	Factor10
Astriction(F)	physical condition of parents	Astriction(F)	0.0731707	0.021978	0.284644	0.173341	0.482878	0.462541	Factor10
Immunocompromised(M)	physical condition of parents	Immunocompromised(M)	0.121951	0.0526316	0.4	0.168003	0.482878	0.264312	Factor11
Immunocompromised(F)	physical condition of parents	Immunocompromised(F)	0.0243902	0.010989	0.444444	0.526371	0.946673	0.849675	Factor11
