## Supplemental Table1-7 for "Unbalanced dietary patterns contribute to the pathogenesis of precocious puberty by affecting gut microbiota and host metabolites": Table S7. Differential clinical laboratory variables between normal and PP group.xlsx

### Sheet: Table SX. Differential analysis
	N_Normal	N_PP	Mean_Normal	Mean_PP	Fold-Change	p-value
FT3	47	101	5.59021	5.57802	0.997819	0.922889
FT4	47	101	14.4913	14.9406	1.03101	0.501972
TSH	47	102	1.98319	2.19833	1.10848	0.516002
FSH	47	110	2.0966	2.40327	1.14627	0.121975
LH	47	112	0.238085	0.239732	1.00692	0.00500943
PRL	47	112	13.5823	12.9005	0.949802	0.645155
E2	47	112	17.386	17.7354	1.0201	0.0596282
TES	47	111	7.68234	7.75396	1.00932	0.710757
β-HCG	0	97		1.2
COR	0	65		211.122
ACTH	0	12		18.0883
AFP	0	90		2.42482
CEA	0	90		1.30152
FSH-30min	0	38		8.87711
FSH-60min	0	38		11.7226
LH/FSH-30min	0	38		0.699099
LH/FSH-60min	0	38		0.604808
Cu	46	70	15.0565	15.5814	1.03486	0.362048
Zn	46	70	69.4522	65.0629	0.936801	0.0315332
Ca	46	70	1.58957	1.55614	0.978974	0.380157
Mg	46	70	1.36935	1.40686	1.02739	0.244985
Fe	46	70	7.93391	7.81414	0.984904	0.299058
pb	46	15	16.637	23.1333	1.39048	0.0128782
Insulin	0	2		10.16
IGF	0	22		276.045
VD	0	2		24.105
